# A *Drosophila* screen identifies a role for histone methylation in ER stress preconditioning

**DOI:** 10.1101/2023.03.10.532109

**Authors:** Katie G. Owings, Clement Y. Chow

## Abstract

Stress preconditioning occurs when transient, sublethal stress events impact an organism’s ability to counter future stresses. Although preconditioning effects are often noted in the literature, very little is known about the underlying mechanisms. To model preconditioning, we exposed a panel of genetically diverse *Drosophila melanogaster* to a sublethal heat shock and measured how well the flies survived subsequent exposure to endoplasmic reticulum (ER) stress. The impact of preconditioning varied with genetic background, ranging from dying half as fast to four and a half times faster with preconditioning compared to no preconditioning. Subsequent association and transcriptional analyses revealed that histone methylation, transcriptional regulation, and immune status are all candidate preconditioning modifier pathways. Strikingly, almost all subunits (7/8) in the Set1/COMPASS complex were identified as candidate modifiers of preconditioning. Functional analysis of *Set1* knockdown flies demonstrated that loss of *Set1* led to the transcriptional dysregulation of canonical ER stress genes during preconditioning. Based on these analyses, we propose a model of preconditioning in which Set1 helps to establish an interim transcriptional ‘memory’ of previous stress events, resulting in a preconditioned response to subsequent stress.

**Author Summary:** Stress preconditioning occurs when a history of previous stresses impacts an organism’s response to subsequent stresses. There are many documented cases of stress preconditioning, but the specific genes and pathways involved in the process are not well understood. Here, we take advantage of the natural genetic variation in the *Drosophila* Genetic Reference Panel to examine the role genetic variants play in modifying preconditioning outcomes. Our goal is to identify genes that contribute to the underlying mechanisms of preconditioning. Specifically, we measured preconditioning outcomes as the change in death rates of *Drosophila* on constant endoplasmic reticulum (ER) stress with and without heat stress preconditioning for each strain. We demonstrate that preconditioning outcomes are highly dependent on genetic background. Through association and transcriptional analyses, we found that histone methylation, transcriptional regulation, and immune status are all candidate pathways impacting preconditioning. Functional studies utilizing *Set1* knockdown flies demonstrated that Set1, a histone H3 lysine 4 (H3K4) methyltransferase enzyme, is critical for the proper expression of a subset of ER stress genes during preconditioning. Our data indicate that Set1 likely aids in creating a transient transcriptional ‘memory’ following initial stress that impacts the response to subsequent stress.
