## Supplementary dataset 2 for "A *Drosophila* screen identifies a role for histone methylation in ER stress preconditioning"

### Sheet: Overview
Replicate	Preconditioning	HR (Set1 KD/control)	p-value
1	No	1.2291	0.146
2	No	1.1464	0.339
3	No	1.1495	0.334
4	No	1.1563	0.318
5	No	0.5735	0.000155
6	No	0.7575	0.0519
7	No	0.8766	0.353
1	Yes	2.1446	1.59e-07
2	Yes	0.8822	0.382
3	Yes	0.5666	9.66e-05
4	Yes	1.7577	0.00014
5	Yes	1.10042	0.502
6	Yes	1.8374	4.31e-05
7	Yes	0.5688	8.55e-05
	FTEST between preconditioning groups	0.0364683

### Sheet: Rep1
Survival Time on TM, hr	Genotype	Heat shock	Vial
18.5	Set1 KD	30min	1
18.5	Set1 KD	30min	1
76.5	Set1 KD	30min	1
88.5	Set1 KD	30min	1
88.5	Set1 KD	30min	1
92.5	Set1 KD	30min	1
92.5	Set1 KD	30min	1
92.5	Set1 KD	30min	1
96.5	Set1 KD	30min	1
100.5	Set1 KD	30min	1
100.5	Set1 KD	30min	1
100.5	Set1 KD	30min	1
100.5	Set1 KD	30min	1
100.5	Set1 KD	30min	1
100.5	Set1 KD	30min	1
100.5	Set1 KD	30min	1
100.5	Set1 KD	30min	1
102.5	Set1 KD	30min	1
112.5	Set1 KD	30min	1
112.5	Set1 KD	30min	1
112.5	Set1 KD	30min	1
112.5	Set1 KD	30min	1
112.5	Set1 KD	30min	1
112.5	Set1 KD	30min	1
112.5	Set1 KD	30min	1
118.5	Set1 KD	30min	1
66.5	Set1 KD	30min	2
70.5	Set1 KD	30min	2
80.5	Set1 KD	30min	2
88.5	Set1 KD	30min	2
88.5	Set1 KD	30min	2
88.5	Set1 KD	30min	2
92.5	Set1 KD	30min	2
100.5	Set1 KD	30min	2
100.5	Set1 KD	30min	2
100.5	Set1 KD	30min	2
102.5	Set1 KD	30min	2
102.5	Set1 KD	30min	2
102.5	Set1 KD	30min	2
104.5	Set1 KD	30min	2
112.5	Set1 KD	30min	2
112.5	Set1 KD	30min	2
112.5	Set1 KD	30min	2
112.5	Set1 KD	30min	2
112.5	Set1 KD	30min	2
112.5	Set1 KD	30min	2
66.5	Set1 KD	30min	3
76.5	Set1 KD	30min	3
76.5	Set1 KD	30min	3
80.5	Set1 KD	30min	3
92.5	Set1 KD	30min	3
94.5	Set1 KD	30min	3
96.5	Set1 KD	30min	3
100.5	Set1 KD	30min	3
100.5	Set1 KD	30min	3
100.5	Set1 KD	30min	3
100.5	Set1 KD	30min	3
104.5	Set1 KD	30min	3
112.5	Set1 KD	30min	3
112.5	Set1 KD	30min	3
112.5	Set1 KD	30min	3
112.5	Set1 KD	30min	3
112.5	Set1 KD	30min	3
112.5	Set1 KD	30min	3
118.5	Set1 KD	30min	3
118.5	Set1 KD	30min	3
76.5	Set1 KD	30min	4
76.5	Set1 KD	30min	4
88.5	Set1 KD	30min	4
92.5	Set1 KD	30min	4
102.5	Set1 KD	30min	4
104.5	Set1 KD	30min	4
104.5	Set1 KD	30min	4
104.5	Set1 KD	30min	4
104.5	Set1 KD	30min	4
112.5	Set1 KD	30min	4
112.5	Set1 KD	30min	4
112.5	Set1 KD	30min	4
112.5	Set1 KD	30min	4
112.5	Set1 KD	30min	4
112.5	Set1 KD	30min	4
116.5	Set1 KD	30min	4
116.5	Set1 KD	30min	4
120.5	Set1 KD	30min	4
122.5	Set1 KD	30min	4
142.5	Set1 KD	30min	4
42.5	Set1 KD	30min	5
72.5	Set1 KD	30min	5
80.5	Set1 KD	30min	5
92.5	Set1 KD	30min	5
94.5	Set1 KD	30min	5
94.5	Set1 KD	30min	5
100.5	Set1 KD	30min	5
112.5	Set1 KD	30min	5
112.5	Set1 KD	30min	5
112.5	Set1 KD	30min	5
112.5	Set1 KD	30min	5
112.5	Set1 KD	30min	5
112.5	Set1 KD	30min	5
112.5	Set1 KD	30min	5
112.5	Set1 KD	30min	5
112.5	Set1 KD	30min	5
112.5	Set1 KD	30min	5
118.5	Set1 KD	30min	5
120.5	Set1 KD	30min	5
124.5	Set1 KD	30min	5
76.5	Set1 KD	0min	1
92.5	Set1 KD	0min	1
94.5	Set1 KD	0min	1
100.5	Set1 KD	0min	1
100.5	Set1 KD	0min	1
100.5	Set1 KD	0min	1
100.5	Set1 KD	0min	1
100.5	Set1 KD	0min	1
100.5	Set1 KD	0min	1
104.5	Set1 KD	0min	1
112.5	Set1 KD	0min	1
112.5	Set1 KD	0min	1
112.5	Set1 KD	0min	1
112.5	Set1 KD	0min	1
112.5	Set1 KD	0min	1
116.5	Set1 KD	0min	1
120.5	Set1 KD	0min	1
120.5	Set1 KD	0min	1
136.5	Set1 KD	0min	1
136.5	Set1 KD	0min	1
18.5	Set1 KD	0min	2
70.5	Set1 KD	0min	2
72.5	Set1 KD	0min	2
76.5	Set1 KD	0min	2
80.5	Set1 KD	0min	2
88.5	Set1 KD	0min	2
88.5	Set1 KD	0min	2
100.5	Set1 KD	0min	2
100.5	Set1 KD	0min	2
104.5	Set1 KD	0min	2
112.5	Set1 KD	0min	2
112.5	Set1 KD	0min	2
112.5	Set1 KD	0min	2
112.5	Set1 KD	0min	2
112.5	Set1 KD	0min	2
112.5	Set1 KD	0min	2
112.5	Set1 KD	0min	2
112.5	Set1 KD	0min	2
166.5	Set1 KD	0min	2
136.5	Set1 KD	0min	2
52.5	Set1 KD	0min	3
70.5	Set1 KD	0min	3
76.5	Set1 KD	0min	3
88.5	Set1 KD	0min	3
88.5	Set1 KD	0min	3
88.5	Set1 KD	0min	3
88.5	Set1 KD	0min	3
88.5	Set1 KD	0min	3
88.5	Set1 KD	0min	3
88.5	Set1 KD	0min	3
92.5	Set1 KD	0min	3
92.5	Set1 KD	0min	3
92.5	Set1 KD	0min	3
94.5	Set1 KD	0min	3
100.5	Set1 KD	0min	3
102.5	Set1 KD	0min	3
112.5	Set1 KD	0min	3
112.5	Set1 KD	0min	3
112.5	Set1 KD	0min	3
118.5	Set1 KD	0min	3
18.5	Set1 KD	0min	4
66.5	Set1 KD	0min	4
66.5	Set1 KD	0min	4
66.5	Set1 KD	0min	4
70.5	Set1 KD	0min	4
76.5	Set1 KD	0min	4
76.5	Set1 KD	0min	4
76.5	Set1 KD	0min	4
76.5	Set1 KD	0min	4
76.5	Set1 KD	0min	4
76.5	Set1 KD	0min	4
88.5	Set1 KD	0min	4
92.5	Set1 KD	0min	4
92.5	Set1 KD	0min	4
92.5	Set1 KD	0min	4
92.5	Set1 KD	0min	4
100.5	Set1 KD	0min	4
104.5	Set1 KD	0min	4
104.5	Set1 KD	0min	4
112.5	Set1 KD	0min	4
52.5	Set1 KD	0min	5
76.5	Set1 KD	0min	5
88.5	Set1 KD	0min	5
88.5	Set1 KD	0min	5
88.5	Set1 KD	0min	5
88.5	Set1 KD	0min	5
88.5	Set1 KD	0min	5
88.5	Set1 KD	0min	5
92.5	Set1 KD	0min	5
100.5	Set1 KD	0min	5
100.5	Set1 KD	0min	5
100.5	Set1 KD	0min	5
100.5	Set1 KD	0min	5
104.5	Set1 KD	0min	5
104.5	Set1 KD	0min	5
104.5	Set1 KD	0min	5
112.5	Set1 KD	0min	5
112.5	Set1 KD	0min	5
112.5	Set1 KD	0min	5
112.5	Set1 KD	0min	5
76.5	Attp40	30min	1
76.5	Attp40	30min	1
96.5	Attp40	30min	1
104.5	Attp40	30min	1
112.5	Attp40	30min	1
112.5	Attp40	30min	1
112.5	Attp40	30min	1
112.5	Attp40	30min	1
112.5	Attp40	30min	1
112.5	Attp40	30min	1
112.5	Attp40	30min	1
112.5	Attp40	30min	1
118.5	Attp40	30min	1
118.5	Attp40	30min	1
120.5	Attp40	30min	1
126.5	Attp40	30min	1
126.5	Attp40	30min	1
126.5	Attp40	30min	1
136.5	Attp40	30min	1
136.5	Attp40	30min	1
18.5	Attp40	30min	2
76.5	Attp40	30min	2
100.5	Attp40	30min	2
100.5	Attp40	30min	2
104.5	Attp40	30min	2
104.5	Attp40	30min	2
104.5	Attp40	30min	2
112.5	Attp40	30min	2
112.5	Attp40	30min	2
112.5	Attp40	30min	2
112.5	Attp40	30min	2
112.5	Attp40	30min	2
116.5	Attp40	30min	2
116.5	Attp40	30min	2
120.5	Attp40	30min	2
122.5	Attp40	30min	2
122.5	Attp40	30min	2
122.5	Attp40	30min	2
136.5	Attp40	30min	2
140.5	Attp40	30min	2
88.5	Attp40	30min	3
96.5	Attp40	30min	3
96.5	Attp40	30min	3
100.5	Attp40	30min	3
102.5	Attp40	30min	3
104.5	Attp40	30min	3
104.5	Attp40	30min	3
112.5	Attp40	30min	3
112.5	Attp40	30min	3
112.5	Attp40	30min	3
112.5	Attp40	30min	3
112.5	Attp40	30min	3
112.5	Attp40	30min	3
112.5	Attp40	30min	3
112.5	Attp40	30min	3
118.5	Attp40	30min	3
118.5	Attp40	30min	3
122.5	Attp40	30min	3
124.5	Attp40	30min	3
136.5	Attp40	30min	3
94.5	Attp40	30min	4
100.5	Attp40	30min	4
104.5	Attp40	30min	4
104.5	Attp40	30min	4
112.5	Attp40	30min	4
112.5	Attp40	30min	4
112.5	Attp40	30min	4
112.5	Attp40	30min	4
112.5	Attp40	30min	4
112.5	Attp40	30min	4
116.5	Attp40	30min	4
116.5	Attp40	30min	4
118.5	Attp40	30min	4
118.5	Attp40	30min	4
118.5	Attp40	30min	4
120.5	Attp40	30min	4
122.5	Attp40	30min	4
128.5	Attp40	30min	4
136.5	Attp40	30min	4
142.5	Attp40	30min	4
70.5	Attp40	30min	5
92.5	Attp40	30min	5
100.5	Attp40	30min	5
100.5	Attp40	30min	5
102.5	Attp40	30min	5
104.5	Attp40	30min	5
112.5	Attp40	30min	5
112.5	Attp40	30min	5
112.5	Attp40	30min	5
112.5	Attp40	30min	5
112.5	Attp40	30min	5
112.5	Attp40	30min	5
118.5	Attp40	30min	5
118.5	Attp40	30min	5
118.5	Attp40	30min	5
118.5	Attp40	30min	5
120.5	Attp40	30min	5
124.5	Attp40	30min	5
126.5	Attp40	30min	5
126.5	Attp40	30min	5
70.5	Attp40	0min	1
100.5	Attp40	0min	1
100.5	Attp40	0min	1
102.5	Attp40	0min	1
104.5	Attp40	0min	1
104.5	Attp40	0min	1
104.5	Attp40	0min	1
112.5	Attp40	0min	1
112.5	Attp40	0min	1
112.5	Attp40	0min	1
112.5	Attp40	0min	1
112.5	Attp40	0min	1
112.5	Attp40	0min	1
112.5	Attp40	0min	1
112.5	Attp40	0min	1
112.5	Attp40	0min	1
112.5	Attp40	0min	1
120.5	Attp40	0min	1
128.5	Attp40	0min	1
142.5	Attp40	0min	1
80.5	Attp40	0min	2
88.5	Attp40	0min	2
88.5	Attp40	0min	2
88.5	Attp40	0min	2
88.5	Attp40	0min	2
88.5	Attp40	0min	2
92.5	Attp40	0min	2
100.5	Attp40	0min	2
100.5	Attp40	0min	2
100.5	Attp40	0min	2
100.5	Attp40	0min	2
102.5	Attp40	0min	2
102.5	Attp40	0min	2
112.5	Attp40	0min	2
112.5	Attp40	0min	2
112.5	Attp40	0min	2
112.5	Attp40	0min	2
120.5	Attp40	0min	2
142.5	Attp40	0min	2
144.5	Attp40	0min	2
42.5	Attp40	0min	3
88.5	Attp40	0min	3
88.5	Attp40	0min	3
88.5	Attp40	0min	3
92.5	Attp40	0min	3
92.5	Attp40	0min	3
92.5	Attp40	0min	3
94.5	Attp40	0min	3
96.5	Attp40	0min	3
102.5	Attp40	0min	3
112.5	Attp40	0min	3
112.5	Attp40	0min	3
112.5	Attp40	0min	3
112.5	Attp40	0min	3
112.5	Attp40	0min	3
112.5	Attp40	0min	3
112.5	Attp40	0min	3
112.5	Attp40	0min	3
118.5	Attp40	0min	3
122.5	Attp40	0min	3
80.5	Attp40	0min	4
88.5	Attp40	0min	4
88.5	Attp40	0min	4
88.5	Attp40	0min	4
88.5	Attp40	0min	4
88.5	Attp40	0min	4
88.5	Attp40	0min	4
92.5	Attp40	0min	4
92.5	Attp40	0min	4
92.5	Attp40	0min	4
94.5	Attp40	0min	4
96.5	Attp40	0min	4
102.5	Attp40	0min	4
102.5	Attp40	0min	4
104.5	Attp40	0min	4
104.5	Attp40	0min	4
112.5	Attp40	0min	4
112.5	Attp40	0min	4
112.5	Attp40	0min	4
120.5	Attp40	0min	4
18.5	Attp40	0min	5
42.5	Attp40	0min	5
76.5	Attp40	0min	5
88.5	Attp40	0min	5
88.5	Attp40	0min	5
88.5	Attp40	0min	5
92.5	Attp40	0min	5
92.5	Attp40	0min	5
92.5	Attp40	0min	5
92.5	Attp40	0min	5
96.5	Attp40	0min	5
100.5	Attp40	0min	5
100.5	Attp40	0min	5
102.5	Attp40	0min	5
104.5	Attp40	0min	5
104.5	Attp40	0min	5
112.5	Attp40	0min	5
112.5	Attp40	0min	5
112.5	Attp40	0min	5
126.5	Attp40	0min	5

### Sheet: Rep2
Survival Time on TM, hr	Genotype	Heat shock	Vial
18.5	Set1 KD	30min	1
52.5	Set1 KD	30min	1
66.5	Set1 KD	30min	1
66.5	Set1 KD	30min	1
70.5	Set1 KD	30min	1
72.5	Set1 KD	30min	1
76.5	Set1 KD	30min	1
76.5	Set1 KD	30min	1
80.5	Set1 KD	30min	1
88.5	Set1 KD	30min	1
92.5	Set1 KD	30min	1
100.5	Set1 KD	30min	1
100.5	Set1 KD	30min	1
100.5	Set1 KD	30min	1
100.5	Set1 KD	30min	1
100.5	Set1 KD	30min	1
100.5	Set1 KD	30min	1
102.5	Set1 KD	30min	1
112.5	Set1 KD	30min	1
112.5	Set1 KD	30min	1
52.5	Set1 KD	30min	2
52.5	Set1 KD	30min	2
66.5	Set1 KD	30min	2
76.5	Set1 KD	30min	2
76.5	Set1 KD	30min	2
76.5	Set1 KD	30min	2
88.5	Set1 KD	30min	2
92.5	Set1 KD	30min	2
92.5	Set1 KD	30min	2
94.5	Set1 KD	30min	2
102.5	Set1 KD	30min	2
104.5	Set1 KD	30min	2
104.5	Set1 KD	30min	2
112.5	Set1 KD	30min	2
112.5	Set1 KD	30min	2
112.5	Set1 KD	30min	2
112.5	Set1 KD	30min	2
112.5	Set1 KD	30min	2
112.5	Set1 KD	30min	2
118.5	Set1 KD	30min	2
66.5	Set1 KD	30min	3
76.5	Set1 KD	30min	3
92.5	Set1 KD	30min	3
104.5	Set1 KD	30min	3
104.5	Set1 KD	30min	3
112.5	Set1 KD	30min	3
112.5	Set1 KD	30min	3
112.5	Set1 KD	30min	3
112.5	Set1 KD	30min	3
112.5	Set1 KD	30min	3
112.5	Set1 KD	30min	3
112.5	Set1 KD	30min	3
112.5	Set1 KD	30min	3
112.5	Set1 KD	30min	3
116.5	Set1 KD	30min	3
116.5	Set1 KD	30min	3
116.5	Set1 KD	30min	3
120.5	Set1 KD	30min	3
128.5	Set1 KD	30min	3
128.5	Set1 KD	30min	3
96.5	Set1 KD	30min	4
100.5	Set1 KD	30min	4
102.5	Set1 KD	30min	4
104.5	Set1 KD	30min	4
104.5	Set1 KD	30min	4
112.5	Set1 KD	30min	4
112.5	Set1 KD	30min	4
112.5	Set1 KD	30min	4
112.5	Set1 KD	30min	4
112.5	Set1 KD	30min	4
112.5	Set1 KD	30min	4
112.5	Set1 KD	30min	4
112.5	Set1 KD	30min	4
112.5	Set1 KD	30min	4
112.5	Set1 KD	30min	4
112.5	Set1 KD	30min	4
112.5	Set1 KD	30min	4
112.5	Set1 KD	30min	4
124.5	Set1 KD	30min	4
126.5	Set1 KD	30min	4
66.5	Set1 KD	30min	5
66.5	Set1 KD	30min	5
66.5	Set1 KD	30min	5
72.5	Set1 KD	30min	5
76.5	Set1 KD	30min	5
94.5	Set1 KD	30min	5
104.5	Set1 KD	30min	5
112.5	Set1 KD	30min	5
112.5	Set1 KD	30min	5
112.5	Set1 KD	30min	5
116.5	Set1 KD	30min	5
116.5	Set1 KD	30min	5
118.5	Set1 KD	30min	5
118.5	Set1 KD	30min	5
118.5	Set1 KD	30min	5
118.5	Set1 KD	30min	5
118.5	Set1 KD	30min	5
118.5	Set1 KD	30min	5
126.5	Set1 KD	30min	5
136.5	Set1 KD	30min	5
18.5	Set1 KD	0min	1
52.5	Set1 KD	0min	1
76.5	Set1 KD	0min	1
76.5	Set1 KD	0min	1
76.5	Set1 KD	0min	1
76.5	Set1 KD	0min	1
88.5	Set1 KD	0min	1
100.5	Set1 KD	0min	1
100.5	Set1 KD	0min	1
102.5	Set1 KD	0min	1
104.5	Set1 KD	0min	1
104.5	Set1 KD	0min	1
112.5	Set1 KD	0min	1
112.5	Set1 KD	0min	1
112.5	Set1 KD	0min	1
112.5	Set1 KD	0min	1
112.5	Set1 KD	0min	1
112.5	Set1 KD	0min	1
112.5	Set1 KD	0min	1
136.5	Set1 KD	0min	1
66.5	Set1 KD	0min	2
76.5	Set1 KD	0min	2
88.5	Set1 KD	0min	2
88.5	Set1 KD	0min	2
92.5	Set1 KD	0min	2
92.5	Set1 KD	0min	2
94.5	Set1 KD	0min	2
94.5	Set1 KD	0min	2
100.5	Set1 KD	0min	2
100.5	Set1 KD	0min	2
102.5	Set1 KD	0min	2
102.5	Set1 KD	0min	2
104.5	Set1 KD	0min	2
112.5	Set1 KD	0min	2
112.5	Set1 KD	0min	2
112.5	Set1 KD	0min	2
112.5	Set1 KD	0min	2
112.5	Set1 KD	0min	2
112.5	Set1 KD	0min	2
112.5	Set1 KD	0min	2
66.5	Set1 KD	0min	3
76.5	Set1 KD	0min	3
88.5	Set1 KD	0min	3
88.5	Set1 KD	0min	3
92.5	Set1 KD	0min	3
94.5	Set1 KD	0min	3
100.5	Set1 KD	0min	3
100.5	Set1 KD	0min	3
102.5	Set1 KD	0min	3
102.5	Set1 KD	0min	3
104.5	Set1 KD	0min	3
112.5	Set1 KD	0min	3
112.5	Set1 KD	0min	3
112.5	Set1 KD	0min	3
112.5	Set1 KD	0min	3
112.5	Set1 KD	0min	3
116.5	Set1 KD	0min	3
116.5	Set1 KD	0min	3
116.5	Set1 KD	0min	3
122.5	Set1 KD	0min	3
66.5	Set1 KD	0min	4
66.5	Set1 KD	0min	4
76.5	Set1 KD	0min	4
80.5	Set1 KD	0min	4
88.5	Set1 KD	0min	4
88.5	Set1 KD	0min	4
88.5	Set1 KD	0min	4
88.5	Set1 KD	0min	4
88.5	Set1 KD	0min	4
92.5	Set1 KD	0min	4
96.5	Set1 KD	0min	4
100.5	Set1 KD	0min	4
102.5	Set1 KD	0min	4
112.5	Set1 KD	0min	4
112.5	Set1 KD	0min	4
112.5	Set1 KD	0min	4
112.5	Set1 KD	0min	4
112.5	Set1 KD	0min	4
118.5	Set1 KD	0min	4
118.5	Set1 KD	0min	4
92.5	Set1 KD	0min	5
100.5	Set1 KD	0min	5
100.5	Set1 KD	0min	5
100.5	Set1 KD	0min	5
104.5	Set1 KD	0min	5
104.5	Set1 KD	0min	5
112.5	Set1 KD	0min	5
112.5	Set1 KD	0min	5
112.5	Set1 KD	0min	5
112.5	Set1 KD	0min	5
112.5	Set1 KD	0min	5
112.5	Set1 KD	0min	5
112.5	Set1 KD	0min	5
112.5	Set1 KD	0min	5
112.5	Set1 KD	0min	5
112.5	Set1 KD	0min	5
112.5	Set1 KD	0min	5
116.5	Set1 KD	0min	5
118.5	Set1 KD	0min	5
122.5	Set1 KD	0min	5
18.5	Attp40	30min	1
42.5	Attp40	30min	1
76.5	Attp40	30min	1
88.5	Attp40	30min	1
88.5	Attp40	30min	1
88.5	Attp40	30min	1
88.5	Attp40	30min	1
88.5	Attp40	30min	1
92.5	Attp40	30min	1
100.5	Attp40	30min	1
100.5	Attp40	30min	1
102.5	Attp40	30min	1
102.5	Attp40	30min	1
112.5	Attp40	30min	1
112.5	Attp40	30min	1
112.5	Attp40	30min	1
112.5	Attp40	30min	1
112.5	Attp40	30min	1
122.5	Attp40	30min	1
126.5	Attp40	30min	1
42.5	Attp40	30min	2
42.5	Attp40	30min	2
66.5	Attp40	30min	2
88.5	Attp40	30min	2
92.5	Attp40	30min	2
94.5	Attp40	30min	2
102.5	Attp40	30min	2
102.5	Attp40	30min	2
104.5	Attp40	30min	2
104.5	Attp40	30min	2
112.5	Attp40	30min	2
112.5	Attp40	30min	2
112.5	Attp40	30min	2
112.5	Attp40	30min	2
112.5	Attp40	30min	2
112.5	Attp40	30min	2
112.5	Attp40	30min	2
118.5	Attp40	30min	2
120.5	Attp40	30min	2
122.5	Attp40	30min	2
18.5	Attp40	30min	3
88.5	Attp40	30min	3
88.5	Attp40	30min	3
92.5	Attp40	30min	3
94.5	Attp40	30min	3
96.5	Attp40	30min	3
96.5	Attp40	30min	3
100.5	Attp40	30min	3
100.5	Attp40	30min	3
102.5	Attp40	30min	3
104.5	Attp40	30min	3
112.5	Attp40	30min	3
112.5	Attp40	30min	3
112.5	Attp40	30min	3
112.5	Attp40	30min	3
112.5	Attp40	30min	3
112.5	Attp40	30min	3
112.5	Attp40	30min	3
112.5	Attp40	30min	3
118.5	Attp40	30min	3
88.5	Attp40	30min	4
88.5	Attp40	30min	4
88.5	Attp40	30min	4
92.5	Attp40	30min	4
96.5	Attp40	30min	4
100.5	Attp40	30min	4
100.5	Attp40	30min	4
100.5	Attp40	30min	4
100.5	Attp40	30min	4
102.5	Attp40	30min	4
102.5	Attp40	30min	4
102.5	Attp40	30min	4
104.5	Attp40	30min	4
104.5	Attp40	30min	4
112.5	Attp40	30min	4
112.5	Attp40	30min	4
112.5	Attp40	30min	4
118.5	Attp40	30min	4
120.5	Attp40	30min	4
122.5	Attp40	30min	4
72.5	Attp40	30min	5
88.5	Attp40	30min	5
92.5	Attp40	30min	5
92.5	Attp40	30min	5
94.5	Attp40	30min	5
102.5	Attp40	30min	5
104.5	Attp40	30min	5
104.5	Attp40	30min	5
112.5	Attp40	30min	5
112.5	Attp40	30min	5
112.5	Attp40	30min	5
112.5	Attp40	30min	5
112.5	Attp40	30min	5
112.5	Attp40	30min	5
116.5	Attp40	30min	5
116.5	Attp40	30min	5
118.5	Attp40	30min	5
120.5	Attp40	30min	5
124.5	Attp40	30min	5
126.5	Attp40	30min	5
88.5	Attp40	0min	1
92.5	Attp40	0min	1
94.5	Attp40	0min	1
94.5	Attp40	0min	1
100.5	Attp40	0min	1
100.5	Attp40	0min	1
112.5	Attp40	0min	1
112.5	Attp40	0min	1
112.5	Attp40	0min	1
112.5	Attp40	0min	1
112.5	Attp40	0min	1
112.5	Attp40	0min	1
116.5	Attp40	0min	1
116.5	Attp40	0min	1
116.5	Attp40	0min	1
116.5	Attp40	0min	1
118.5	Attp40	0min	1
118.5	Attp40	0min	1
122.5	Attp40	0min	1
126.5	Attp40	0min	1
18.5	Attp40	0min	2
18.5	Attp40	0min	2
92.5	Attp40	0min	2
104.5	Attp40	0min	2
104.5	Attp40	0min	2
104.5	Attp40	0min	2
104.5	Attp40	0min	2
112.5	Attp40	0min	2
112.5	Attp40	0min	2
112.5	Attp40	0min	2
112.5	Attp40	0min	2
112.5	Attp40	0min	2
112.5	Attp40	0min	2
112.5	Attp40	0min	2
112.5	Attp40	0min	2
112.5	Attp40	0min	2
116.5	Attp40	0min	2
118.5	Attp40	0min	2
122.5	Attp40	0min	2
124.5	Attp40	0min	2
18.5	Attp40	0min	3
42.5	Attp40	0min	3
42.5	Attp40	0min	3
66.5	Attp40	0min	3
88.5	Attp40	0min	3
88.5	Attp40	0min	3
88.5	Attp40	0min	3
88.5	Attp40	0min	3
92.5	Attp40	0min	3
92.5	Attp40	0min	3
96.5	Attp40	0min	3
112.5	Attp40	0min	3
112.5	Attp40	0min	3
112.5	Attp40	0min	3
112.5	Attp40	0min	3
112.5	Attp40	0min	3
112.5	Attp40	0min	3
112.5	Attp40	0min	3
118.5	Attp40	0min	3
122.5	Attp40	0min	3
88.5	Attp40	0min	4
88.5	Attp40	0min	4
88.5	Attp40	0min	4
88.5	Attp40	0min	4
88.5	Attp40	0min	4
88.5	Attp40	0min	4
88.5	Attp40	0min	4
88.5	Attp40	0min	4
88.5	Attp40	0min	4
92.5	Attp40	0min	4
94.5	Attp40	0min	4
94.5	Attp40	0min	4
94.5	Attp40	0min	4
100.5	Attp40	0min	4
100.5	Attp40	0min	4
102.5	Attp40	0min	4
112.5	Attp40	0min	4
112.5	Attp40	0min	4
112.5	Attp40	0min	4
160.5	Attp40	0min	4
52.5	Attp40	0min	5
66.5	Attp40	0min	5
88.5	Attp40	0min	5
88.5	Attp40	0min	5
92.5	Attp40	0min	5
92.5	Attp40	0min	5
94.5	Attp40	0min	5
94.5	Attp40	0min	5
96.5	Attp40	0min	5
96.5	Attp40	0min	5
100.5	Attp40	0min	5
102.5	Attp40	0min	5
102.5	Attp40	0min	5
112.5	Attp40	0min	5
112.5	Attp40	0min	5
112.5	Attp40	0min	5
112.5	Attp40	0min	5
112.5	Attp40	0min	5
112.5	Attp40	0min	5
116.5	Attp40	0min	5

### Sheet: Rep3
Survival Time on TM, hr	Genotype	Heat shock	Vial
42.5	Set1 KD	30min	1
66.5	Set1 KD	30min	1
70.5	Set1 KD	30min	1
92.5	Set1 KD	30min	1
92.5	Set1 KD	30min	1
94.5	Set1 KD	30min	1
96.5	Set1 KD	30min	1
100.5	Set1 KD	30min	1
102.5	Set1 KD	30min	1
102.5	Set1 KD	30min	1
102.5	Set1 KD	30min	1
104.5	Set1 KD	30min	1
104.5	Set1 KD	30min	1
104.5	Set1 KD	30min	1
104.5	Set1 KD	30min	1
112.5	Set1 KD	30min	1
112.5	Set1 KD	30min	1
112.5	Set1 KD	30min	1
118.5	Set1 KD	30min	1
126.5	Set1 KD	30min	1
18.5	Set1 KD	30min	2
42.5	Set1 KD	30min	2
46.5	Set1 KD	30min	2
88.5	Set1 KD	30min	2
88.5	Set1 KD	30min	2
96.5	Set1 KD	30min	2
96.5	Set1 KD	30min	2
100.5	Set1 KD	30min	2
104.5	Set1 KD	30min	2
112.5	Set1 KD	30min	2
112.5	Set1 KD	30min	2
112.5	Set1 KD	30min	2
112.5	Set1 KD	30min	2
112.5	Set1 KD	30min	2
112.5	Set1 KD	30min	2
112.5	Set1 KD	30min	2
112.5	Set1 KD	30min	2
116.5	Set1 KD	30min	2
136.5	Set1 KD	30min	2
136.5	Set1 KD	30min	2
104.5	Set1 KD	30min	3
104.5	Set1 KD	30min	3
112.5	Set1 KD	30min	3
112.5	Set1 KD	30min	3
112.5	Set1 KD	30min	3
112.5	Set1 KD	30min	3
112.5	Set1 KD	30min	3
112.5	Set1 KD	30min	3
112.5	Set1 KD	30min	3
112.5	Set1 KD	30min	3
112.5	Set1 KD	30min	3
116.5	Set1 KD	30min	3
118.5	Set1 KD	30min	3
118.5	Set1 KD	30min	3
118.5	Set1 KD	30min	3
118.5	Set1 KD	30min	3
122.5	Set1 KD	30min	3
126.5	Set1 KD	30min	3
128.5	Set1 KD	30min	3
136.5	Set1 KD	30min	3
66.5	Set1 KD	30min	4
92.5	Set1 KD	30min	4
92.5	Set1 KD	30min	4
94.5	Set1 KD	30min	4
100.5	Set1 KD	30min	4
100.5	Set1 KD	30min	4
102.5	Set1 KD	30min	4
104.5	Set1 KD	30min	4
112.5	Set1 KD	30min	4
112.5	Set1 KD	30min	4
112.5	Set1 KD	30min	4
112.5	Set1 KD	30min	4
112.5	Set1 KD	30min	4
112.5	Set1 KD	30min	4
112.5	Set1 KD	30min	4
112.5	Set1 KD	30min	4
116.5	Set1 KD	30min	4
116.5	Set1 KD	30min	4
122.5	Set1 KD	30min	4
128.5	Set1 KD	30min	4
66.5	Set1 KD	30min	5
104.5	Set1 KD	30min	5
112.5	Set1 KD	30min	5
112.5	Set1 KD	30min	5
112.5	Set1 KD	30min	5
112.5	Set1 KD	30min	5
112.5	Set1 KD	30min	5
118.5	Set1 KD	30min	5
118.5	Set1 KD	30min	5
118.5	Set1 KD	30min	5
118.5	Set1 KD	30min	5
124.5	Set1 KD	30min	5
126.5	Set1 KD	30min	5
126.5	Set1 KD	30min	5
126.5	Set1 KD	30min	5
136.5	Set1 KD	30min	5
136.5	Set1 KD	30min	5
136.5	Set1 KD	30min	5
140.5	Set1 KD	30min	5
150.5	Set1 KD	30min	5
88.5	Set1 KD	0min	1
94.5	Set1 KD	0min	1
94.5	Set1 KD	0min	1
102.5	Set1 KD	0min	1
102.5	Set1 KD	0min	1
104.5	Set1 KD	0min	1
104.5	Set1 KD	0min	1
104.5	Set1 KD	0min	1
112.5	Set1 KD	0min	1
112.5	Set1 KD	0min	1
112.5	Set1 KD	0min	1
112.5	Set1 KD	0min	1
112.5	Set1 KD	0min	1
112.5	Set1 KD	0min	1
112.5	Set1 KD	0min	1
112.5	Set1 KD	0min	1
112.5	Set1 KD	0min	1
112.5	Set1 KD	0min	1
112.5	Set1 KD	0min	1
122.5	Set1 KD	0min	1
18.5	Set1 KD	0min	2
66.5	Set1 KD	0min	2
72.5	Set1 KD	0min	2
76.5	Set1 KD	0min	2
76.5	Set1 KD	0min	2
76.5	Set1 KD	0min	2
80.5	Set1 KD	0min	2
80.5	Set1 KD	0min	2
80.5	Set1 KD	0min	2
88.5	Set1 KD	0min	2
88.5	Set1 KD	0min	2
92.5	Set1 KD	0min	2
96.5	Set1 KD	0min	2
100.5	Set1 KD	0min	2
102.5	Set1 KD	0min	2
112.5	Set1 KD	0min	2
112.5	Set1 KD	0min	2
112.5	Set1 KD	0min	2
120.5	Set1 KD	0min	2
126.5	Set1 KD	0min	2
70.5	Set1 KD	0min	3
70.5	Set1 KD	0min	3
72.5	Set1 KD	0min	3
72.5	Set1 KD	0min	3
76.5	Set1 KD	0min	3
76.5	Set1 KD	0min	3
76.5	Set1 KD	0min	3
80.5	Set1 KD	0min	3
80.5	Set1 KD	0min	3
88.5	Set1 KD	0min	3
88.5	Set1 KD	0min	3
88.5	Set1 KD	0min	3
88.5	Set1 KD	0min	3
88.5	Set1 KD	0min	3
88.5	Set1 KD	0min	3
92.5	Set1 KD	0min	3
94.5	Set1 KD	0min	3
104.5	Set1 KD	0min	3
112.5	Set1 KD	0min	3
112.5	Set1 KD	0min	3
66.5	Set1 KD	0min	4
92.5	Set1 KD	0min	4
94.5	Set1 KD	0min	4
100.5	Set1 KD	0min	4
100.5	Set1 KD	0min	4
102.5	Set1 KD	0min	4
102.5	Set1 KD	0min	4
102.5	Set1 KD	0min	4
104.5	Set1 KD	0min	4
112.5	Set1 KD	0min	4
112.5	Set1 KD	0min	4
112.5	Set1 KD	0min	4
112.5	Set1 KD	0min	4
112.5	Set1 KD	0min	4
112.5	Set1 KD	0min	4
112.5	Set1 KD	0min	4
116.5	Set1 KD	0min	4
116.5	Set1 KD	0min	4
116.5	Set1 KD	0min	4
126.5	Set1 KD	0min	4
76.5	Set1 KD	0min	5
76.5	Set1 KD	0min	5
92.5	Set1 KD	0min	5
96.5	Set1 KD	0min	5
100.5	Set1 KD	0min	5
102.5	Set1 KD	0min	5
104.5	Set1 KD	0min	5
104.5	Set1 KD	0min	5
112.5	Set1 KD	0min	5
112.5	Set1 KD	0min	5
112.5	Set1 KD	0min	5
112.5	Set1 KD	0min	5
112.5	Set1 KD	0min	5
112.5	Set1 KD	0min	5
112.5	Set1 KD	0min	5
112.5	Set1 KD	0min	5
112.5	Set1 KD	0min	5
112.5	Set1 KD	0min	5
118.5	Set1 KD	0min	5
122.5	Set1 KD	0min	5
18.5	Attp40	30min	1
46.5	Attp40	30min	1
66.5	Attp40	30min	1
76.5	Attp40	30min	1
88.5	Attp40	30min	1
94.5	Attp40	30min	1
94.5	Attp40	30min	1
96.5	Attp40	30min	1
96.5	Attp40	30min	1
100.5	Attp40	30min	1
104.5	Attp40	30min	1
112.5	Attp40	30min	1
112.5	Attp40	30min	1
112.5	Attp40	30min	1
112.5	Attp40	30min	1
112.5	Attp40	30min	1
122.5	Attp40	30min	1
122.5	Attp40	30min	1
124.5	Attp40	30min	1
136.5	Attp40	30min	1
18.5	Attp40	30min	2
66.5	Attp40	30min	2
66.5	Attp40	30min	2
70.5	Attp40	30min	2
76.5	Attp40	30min	2
76.5	Attp40	30min	2
80.5	Attp40	30min	2
88.5	Attp40	30min	2
88.5	Attp40	30min	2
88.5	Attp40	30min	2
92.5	Attp40	30min	2
96.5	Attp40	30min	2
100.5	Attp40	30min	2
100.5	Attp40	30min	2
100.5	Attp40	30min	2
104.5	Attp40	30min	2
112.5	Attp40	30min	2
112.5	Attp40	30min	2
112.5	Attp40	30min	2
116.5	Attp40	30min	2
42.5	Attp40	30min	3
70.5	Attp40	30min	3
76.5	Attp40	30min	3
88.5	Attp40	30min	3
94.5	Attp40	30min	3
96.5	Attp40	30min	3
100.5	Attp40	30min	3
102.5	Attp40	30min	3
102.5	Attp40	30min	3
104.5	Attp40	30min	3
104.5	Attp40	30min	3
104.5	Attp40	30min	3
112.5	Attp40	30min	3
112.5	Attp40	30min	3
112.5	Attp40	30min	3
112.5	Attp40	30min	3
112.5	Attp40	30min	3
112.5	Attp40	30min	3
118.5	Attp40	30min	3
118.5	Attp40	30min	3
18.5	Attp40	30min	4
42.5	Attp40	30min	4
88.5	Attp40	30min	4
92.5	Attp40	30min	4
96.5	Attp40	30min	4
100.5	Attp40	30min	4
102.5	Attp40	30min	4
104.5	Attp40	30min	4
112.5	Attp40	30min	4
112.5	Attp40	30min	4
112.5	Attp40	30min	4
112.5	Attp40	30min	4
112.5	Attp40	30min	4
112.5	Attp40	30min	4
112.5	Attp40	30min	4
112.5	Attp40	30min	4
112.5	Attp40	30min	4
118.5	Attp40	30min	4
118.5	Attp40	30min	4
120.5	Attp40	30min	4
42.5	Attp40	30min	5
92.5	Attp40	30min	5
100.5	Attp40	30min	5
100.5	Attp40	30min	5
100.5	Attp40	30min	5
102.5	Attp40	30min	5
102.5	Attp40	30min	5
102.5	Attp40	30min	5
104.5	Attp40	30min	5
104.5	Attp40	30min	5
104.5	Attp40	30min	5
104.5	Attp40	30min	5
104.5	Attp40	30min	5
112.5	Attp40	30min	5
112.5	Attp40	30min	5
112.5	Attp40	30min	5
112.5	Attp40	30min	5
118.5	Attp40	30min	5
118.5	Attp40	30min	5
136.5	Attp40	30min	5
52.5	Attp40	0min	1
88.5	Attp40	0min	1
88.5	Attp40	0min	1
88.5	Attp40	0min	1
88.5	Attp40	0min	1
88.5	Attp40	0min	1
88.5	Attp40	0min	1
100.5	Attp40	0min	1
102.5	Attp40	0min	1
104.5	Attp40	0min	1
104.5	Attp40	0min	1
112.5	Attp40	0min	1
112.5	Attp40	0min	1
112.5	Attp40	0min	1
112.5	Attp40	0min	1
112.5	Attp40	0min	1
118.5	Attp40	0min	1
120.5	Attp40	0min	1
122.5	Attp40	0min	1
136.5	Attp40	0min	1
18.5	Attp40	0min	2
22.5	Attp40	0min	2
66.5	Attp40	0min	2
88.5	Attp40	0min	2
88.5	Attp40	0min	2
92.5	Attp40	0min	2
94.5	Attp40	0min	2
94.5	Attp40	0min	2
96.5	Attp40	0min	2
100.5	Attp40	0min	2
104.5	Attp40	0min	2
104.5	Attp40	0min	2
112.5	Attp40	0min	2
112.5	Attp40	0min	2
112.5	Attp40	0min	2
112.5	Attp40	0min	2
112.5	Attp40	0min	2
116.5	Attp40	0min	2
118.5	Attp40	0min	2
120.5	Attp40	0min	2
88.5	Attp40	0min	3
88.5	Attp40	0min	3
96.5	Attp40	0min	3
96.5	Attp40	0min	3
96.5	Attp40	0min	3
100.5	Attp40	0min	3
100.5	Attp40	0min	3
104.5	Attp40	0min	3
104.5	Attp40	0min	3
112.5	Attp40	0min	3
112.5	Attp40	0min	3
112.5	Attp40	0min	3
112.5	Attp40	0min	3
116.5	Attp40	0min	3
118.5	Attp40	0min	3
120.5	Attp40	0min	3
128.5	Attp40	0min	3
128.5	Attp40	0min	3
136.5	Attp40	0min	3
148.5	Attp40	0min	3
76.5	Attp40	0min	4
76.5	Attp40	0min	4
88.5	Attp40	0min	4
88.5	Attp40	0min	4
88.5	Attp40	0min	4
88.5	Attp40	0min	4
88.5	Attp40	0min	4
88.5	Attp40	0min	4
88.5	Attp40	0min	4
88.5	Attp40	0min	4
92.5	Attp40	0min	4
94.5	Attp40	0min	4
94.5	Attp40	0min	4
96.5	Attp40	0min	4
96.5	Attp40	0min	4
100.5	Attp40	0min	4
102.5	Attp40	0min	4
112.5	Attp40	0min	4
112.5	Attp40	0min	4
112.5	Attp40	0min	4
66.5	Attp40	0min	5
76.5	Attp40	0min	5
88.5	Attp40	0min	5
88.5	Attp40	0min	5
88.5	Attp40	0min	5
88.5	Attp40	0min	5
88.5	Attp40	0min	5
100.5	Attp40	0min	5
100.5	Attp40	0min	5
100.5	Attp40	0min	5
100.5	Attp40	0min	5
100.5	Attp40	0min	5
100.5	Attp40	0min	5
104.5	Attp40	0min	5
112.5	Attp40	0min	5
112.5	Attp40	0min	5
112.5	Attp40	0min	5
112.5	Attp40	0min	5
118.5	Attp40	0min	5
118.5	Attp40	0min	5

### Sheet: Rep4
Survival Time on TM, hr	Genotype	Heat shock	Vial
18.5	Set1 KD	30min	1
18.5	Set1 KD	30min	1
66.5	Set1 KD	30min	1
66.5	Set1 KD	30min	1
70.5	Set1 KD	30min	1
70.5	Set1 KD	30min	1
80.5	Set1 KD	30min	1
88.5	Set1 KD	30min	1
88.5	Set1 KD	30min	1
88.5	Set1 KD	30min	1
88.5	Set1 KD	30min	1
88.5	Set1 KD	30min	1
88.5	Set1 KD	30min	1
88.5	Set1 KD	30min	1
88.5	Set1 KD	30min	1
100.5	Set1 KD	30min	1
104.5	Set1 KD	30min	1
112.5	Set1 KD	30min	1
112.5	Set1 KD	30min	1
112.5	Set1 KD	30min	1
52.5	Set1 KD	30min	2
66.5	Set1 KD	30min	2
66.5	Set1 KD	30min	2
66.5	Set1 KD	30min	2
66.5	Set1 KD	30min	2
76.5	Set1 KD	30min	2
76.5	Set1 KD	30min	2
76.5	Set1 KD	30min	2
80.5	Set1 KD	30min	2
88.5	Set1 KD	30min	2
88.5	Set1 KD	30min	2
88.5	Set1 KD	30min	2
92.5	Set1 KD	30min	2
92.5	Set1 KD	30min	2
92.5	Set1 KD	30min	2
96.5	Set1 KD	30min	2
96.5	Set1 KD	30min	2
100.5	Set1 KD	30min	2
100.5	Set1 KD	30min	2
104.5	Set1 KD	30min	2
42.5	Set1 KD	30min	3
70.5	Set1 KD	30min	3
76.5	Set1 KD	30min	3
76.5	Set1 KD	30min	3
88.5	Set1 KD	30min	3
88.5	Set1 KD	30min	3
88.5	Set1 KD	30min	3
88.5	Set1 KD	30min	3
88.5	Set1 KD	30min	3
88.5	Set1 KD	30min	3
88.5	Set1 KD	30min	3
92.5	Set1 KD	30min	3
92.5	Set1 KD	30min	3
92.5	Set1 KD	30min	3
94.5	Set1 KD	30min	3
94.5	Set1 KD	30min	3
94.5	Set1 KD	30min	3
100.5	Set1 KD	30min	3
102.5	Set1 KD	30min	3
112.5	Set1 KD	30min	3
66.5	Set1 KD	30min	4
76.5	Set1 KD	30min	4
88.5	Set1 KD	30min	4
88.5	Set1 KD	30min	4
88.5	Set1 KD	30min	4
88.5	Set1 KD	30min	4
92.5	Set1 KD	30min	4
92.5	Set1 KD	30min	4
94.5	Set1 KD	30min	4
96.5	Set1 KD	30min	4
96.5	Set1 KD	30min	4
100.5	Set1 KD	30min	4
100.5	Set1 KD	30min	4
102.5	Set1 KD	30min	4
102.5	Set1 KD	30min	4
104.5	Set1 KD	30min	4
112.5	Set1 KD	30min	4
112.5	Set1 KD	30min	4
112.5	Set1 KD	30min	4
118.5	Set1 KD	30min	4
18.5	Set1 KD	30min	5
66.5	Set1 KD	30min	5
66.5	Set1 KD	30min	5
70.5	Set1 KD	30min	5
72.5	Set1 KD	30min	5
80.5	Set1 KD	30min	5
80.5	Set1 KD	30min	5
88.5	Set1 KD	30min	5
88.5	Set1 KD	30min	5
88.5	Set1 KD	30min	5
88.5	Set1 KD	30min	5
88.5	Set1 KD	30min	5
88.5	Set1 KD	30min	5
88.5	Set1 KD	30min	5
92.5	Set1 KD	30min	5
92.5	Set1 KD	30min	5
92.5	Set1 KD	30min	5
94.5	Set1 KD	30min	5
100.5	Set1 KD	30min	5
112.5	Set1 KD	30min	5
18.5	Set1 KD	0min	1
76.5	Set1 KD	0min	1
76.5	Set1 KD	0min	1
76.5	Set1 KD	0min	1
76.5	Set1 KD	0min	1
76.5	Set1 KD	0min	1
80.5	Set1 KD	0min	1
80.5	Set1 KD	0min	1
88.5	Set1 KD	0min	1
88.5	Set1 KD	0min	1
88.5	Set1 KD	0min	1
88.5	Set1 KD	0min	1
88.5	Set1 KD	0min	1
88.5	Set1 KD	0min	1
96.5	Set1 KD	0min	1
100.5	Set1 KD	0min	1
100.5	Set1 KD	0min	1
104.5	Set1 KD	0min	1
112.5	Set1 KD	0min	1
112.5	Set1 KD	0min	1
66.5	Set1 KD	0min	2
76.5	Set1 KD	0min	2
80.5	Set1 KD	0min	2
88.5	Set1 KD	0min	2
88.5	Set1 KD	0min	2
88.5	Set1 KD	0min	2
92.5	Set1 KD	0min	2
96.5	Set1 KD	0min	2
100.5	Set1 KD	0min	2
100.5	Set1 KD	0min	2
100.5	Set1 KD	0min	2
100.5	Set1 KD	0min	2
100.5	Set1 KD	0min	2
100.5	Set1 KD	0min	2
100.5	Set1 KD	0min	2
104.5	Set1 KD	0min	2
112.5	Set1 KD	0min	2
112.5	Set1 KD	0min	2
112.5	Set1 KD	0min	2
112.5	Set1 KD	0min	2
18.5	Set1 KD	0min	3
66.5	Set1 KD	0min	3
70.5	Set1 KD	0min	3
76.5	Set1 KD	0min	3
76.5	Set1 KD	0min	3
76.5	Set1 KD	0min	3
88.5	Set1 KD	0min	3
88.5	Set1 KD	0min	3
88.5	Set1 KD	0min	3
88.5	Set1 KD	0min	3
88.5	Set1 KD	0min	3
92.5	Set1 KD	0min	3
94.5	Set1 KD	0min	3
102.5	Set1 KD	0min	3
102.5	Set1 KD	0min	3
104.5	Set1 KD	0min	3
104.5	Set1 KD	0min	3
112.5	Set1 KD	0min	3
112.5	Set1 KD	0min	3
112.5	Set1 KD	0min	3
52.5	Set1 KD	0min	4
66.5	Set1 KD	0min	4
88.5	Set1 KD	0min	4
88.5	Set1 KD	0min	4
88.5	Set1 KD	0min	4
88.5	Set1 KD	0min	4
88.5	Set1 KD	0min	4
88.5	Set1 KD	0min	4
88.5	Set1 KD	0min	4
92.5	Set1 KD	0min	4
94.5	Set1 KD	0min	4
100.5	Set1 KD	0min	4
100.5	Set1 KD	0min	4
102.5	Set1 KD	0min	4
102.5	Set1 KD	0min	4
102.5	Set1 KD	0min	4
112.5	Set1 KD	0min	4
112.5	Set1 KD	0min	4
112.5	Set1 KD	0min	4
112.5	Set1 KD	0min	4
66.5	Set1 KD	0min	5
66.5	Set1 KD	0min	5
72.5	Set1 KD	0min	5
72.5	Set1 KD	0min	5
76.5	Set1 KD	0min	5
76.5	Set1 KD	0min	5
76.5	Set1 KD	0min	5
76.5	Set1 KD	0min	5
80.5	Set1 KD	0min	5
88.5	Set1 KD	0min	5
88.5	Set1 KD	0min	5
88.5	Set1 KD	0min	5
88.5	Set1 KD	0min	5
88.5	Set1 KD	0min	5
92.5	Set1 KD	0min	5
96.5	Set1 KD	0min	5
100.5	Set1 KD	0min	5
100.5	Set1 KD	0min	5
100.5	Set1 KD	0min	5
112.5	Set1 KD	0min	5
42.5	Attp40	30min	1
76.5	Attp40	30min	1
88.5	Attp40	30min	1
88.5	Attp40	30min	1
88.5	Attp40	30min	1
94.5	Attp40	30min	1
94.5	Attp40	30min	1
94.5	Attp40	30min	1
94.5	Attp40	30min	1
100.5	Attp40	30min	1
100.5	Attp40	30min	1
100.5	Attp40	30min	1
100.5	Attp40	30min	1
104.5	Attp40	30min	1
112.5	Attp40	30min	1
112.5	Attp40	30min	1
118.5	Attp40	30min	1
120.5	Attp40	30min	1
128.5	Attp40	30min	1
136.5	Attp40	30min	1
18.5	Attp40	30min	2
18.5	Attp40	30min	2
66.5	Attp40	30min	2
76.5	Attp40	30min	2
80.5	Attp40	30min	2
88.5	Attp40	30min	2
88.5	Attp40	30min	2
88.5	Attp40	30min	2
88.5	Attp40	30min	2
88.5	Attp40	30min	2
88.5	Attp40	30min	2
88.5	Attp40	30min	2
92.5	Attp40	30min	2
94.5	Attp40	30min	2
104.5	Attp40	30min	2
104.5	Attp40	30min	2
104.5	Attp40	30min	2
104.5	Attp40	30min	2
112.5	Attp40	30min	2
118.5	Attp40	30min	2
18.5	Attp40	30min	3
18.5	Attp40	30min	3
42.5	Attp40	30min	3
42.5	Attp40	30min	3
76.5	Attp40	30min	3
76.5	Attp40	30min	3
88.5	Attp40	30min	3
92.5	Attp40	30min	3
94.5	Attp40	30min	3
100.5	Attp40	30min	3
102.5	Attp40	30min	3
112.5	Attp40	30min	3
112.5	Attp40	30min	3
112.5	Attp40	30min	3
112.5	Attp40	30min	3
112.5	Attp40	30min	3
112.5	Attp40	30min	3
112.5	Attp40	30min	3
112.5	Attp40	30min	3
122.5	Attp40	30min	3
18.5	Attp40	30min	4
76.5	Attp40	30min	4
80.5	Attp40	30min	4
80.5	Attp40	30min	4
88.5	Attp40	30min	4
88.5	Attp40	30min	4
88.5	Attp40	30min	4
88.5	Attp40	30min	4
92.5	Attp40	30min	4
94.5	Attp40	30min	4
100.5	Attp40	30min	4
100.5	Attp40	30min	4
100.5	Attp40	30min	4
112.5	Attp40	30min	4
112.5	Attp40	30min	4
112.5	Attp40	30min	4
112.5	Attp40	30min	4
120.5	Attp40	30min	4
126.5	Attp40	30min	4
128.5	Attp40	30min	4
42.5	Attp40	30min	5
88.5	Attp40	30min	5
88.5	Attp40	30min	5
88.5	Attp40	30min	5
88.5	Attp40	30min	5
88.5	Attp40	30min	5
88.5	Attp40	30min	5
88.5	Attp40	30min	5
88.5	Attp40	30min	5
88.5	Attp40	30min	5
88.5	Attp40	30min	5
94.5	Attp40	30min	5
94.5	Attp40	30min	5
96.5	Attp40	30min	5
100.5	Attp40	30min	5
100.5	Attp40	30min	5
100.5	Attp40	30min	5
104.5	Attp40	30min	5
112.5	Attp40	30min	5
112.5	Attp40	30min	5
72.5	Attp40	0min	1
76.5	Attp40	0min	1
76.5	Attp40	0min	1
76.5	Attp40	0min	1
76.5	Attp40	0min	1
88.5	Attp40	0min	1
88.5	Attp40	0min	1
88.5	Attp40	0min	1
88.5	Attp40	0min	1
88.5	Attp40	0min	1
92.5	Attp40	0min	1
100.5	Attp40	0min	1
104.5	Attp40	0min	1
104.5	Attp40	0min	1
112.5	Attp40	0min	1
112.5	Attp40	0min	1
112.5	Attp40	0min	1
112.5	Attp40	0min	1
112.5	Attp40	0min	1
112.5	Attp40	0min	1
80.5	Attp40	0min	2
88.5	Attp40	0min	2
88.5	Attp40	0min	2
88.5	Attp40	0min	2
88.5	Attp40	0min	2
88.5	Attp40	0min	2
92.5	Attp40	0min	2
92.5	Attp40	0min	2
96.5	Attp40	0min	2
96.5	Attp40	0min	2
96.5	Attp40	0min	2
100.5	Attp40	0min	2
112.5	Attp40	0min	2
112.5	Attp40	0min	2
112.5	Attp40	0min	2
112.5	Attp40	0min	2
112.5	Attp40	0min	2
118.5	Attp40	0min	2
118.5	Attp40	0min	2
118.5	Attp40	0min	2
18.5	Attp40	0min	3
42.5	Attp40	0min	3
42.5	Attp40	0min	3
66.5	Attp40	0min	3
76.5	Attp40	0min	3
76.5	Attp40	0min	3
76.5	Attp40	0min	3
80.5	Attp40	0min	3
80.5	Attp40	0min	3
80.5	Attp40	0min	3
80.5	Attp40	0min	3
88.5	Attp40	0min	3
88.5	Attp40	0min	3
88.5	Attp40	0min	3
88.5	Attp40	0min	3
88.5	Attp40	0min	3
96.5	Attp40	0min	3
102.5	Attp40	0min	3
102.5	Attp40	0min	3
116.5	Attp40	0min	3
42.5	Attp40	0min	4
76.5	Attp40	0min	4
76.5	Attp40	0min	4
80.5	Attp40	0min	4
88.5	Attp40	0min	4
88.5	Attp40	0min	4
88.5	Attp40	0min	4
88.5	Attp40	0min	4
88.5	Attp40	0min	4
88.5	Attp40	0min	4
88.5	Attp40	0min	4
88.5	Attp40	0min	4
88.5	Attp40	0min	4
88.5	Attp40	0min	4
88.5	Attp40	0min	4
88.5	Attp40	0min	4
88.5	Attp40	0min	4
88.5	Attp40	0min	4
94.5	Attp40	0min	4
112.5	Attp40	0min	4
66.5	Attp40	0min	5
70.5	Attp40	0min	5
76.5	Attp40	0min	5
76.5	Attp40	0min	5
76.5	Attp40	0min	5
80.5	Attp40	0min	5
88.5	Attp40	0min	5
88.5	Attp40	0min	5
88.5	Attp40	0min	5
88.5	Attp40	0min	5
88.5	Attp40	0min	5
92.5	Attp40	0min	5
92.5	Attp40	0min	5
100.5	Attp40	0min	5
100.5	Attp40	0min	5
104.5	Attp40	0min	5
112.5	Attp40	0min	5
112.5	Attp40	0min	5
118.5	Attp40	0min	5
120.5	Attp40	0min	5

### Sheet: Rep5
Survival Time on TM, hr	Genotype	Heat shock	Vial
66	Set1 KD	30min	1
66	Set1 KD	30min	1
76	Set1 KD	30min	1
76	Set1 KD	30min	1
76	Set1 KD	30min	1
76	Set1 KD	30min	1
76	Set1 KD	30min	1
76	Set1 KD	30min	1
76	Set1 KD	30min	1
80	Set1 KD	30min	1
88	Set1 KD	30min	1
88	Set1 KD	30min	1
94	Set1 KD	30min	1
100	Set1 KD	30min	1
100	Set1 KD	30min	1
100	Set1 KD	30min	1
104	Set1 KD	30min	1
104	Set1 KD	30min	1
112	Set1 KD	30min	1
112	Set1 KD	30min	1
66	Set1 KD	30min	2
66	Set1 KD	30min	2
66	Set1 KD	30min	2
66	Set1 KD	30min	2
70	Set1 KD	30min	2
72	Set1 KD	30min	2
72	Set1 KD	30min	2
76	Set1 KD	30min	2
76	Set1 KD	30min	2
76	Set1 KD	30min	2
76	Set1 KD	30min	2
80	Set1 KD	30min	2
80	Set1 KD	30min	2
80	Set1 KD	30min	2
88	Set1 KD	30min	2
88	Set1 KD	30min	2
92	Set1 KD	30min	2
92	Set1 KD	30min	2
94	Set1 KD	30min	2
100	Set1 KD	30min	2
70	Set1 KD	30min	3
72	Set1 KD	30min	3
76	Set1 KD	30min	3
76	Set1 KD	30min	3
76	Set1 KD	30min	3
76	Set1 KD	30min	3
76	Set1 KD	30min	3
80	Set1 KD	30min	3
80	Set1 KD	30min	3
80	Set1 KD	30min	3
88	Set1 KD	30min	3
88	Set1 KD	30min	3
92	Set1 KD	30min	3
92	Set1 KD	30min	3
92	Set1 KD	30min	3
94	Set1 KD	30min	3
100	Set1 KD	30min	3
100	Set1 KD	30min	3
112	Set1 KD	30min	3
112	Set1 KD	30min	3
18	Set1 KD	30min	4
54	Set1 KD	30min	4
66	Set1 KD	30min	4
66	Set1 KD	30min	4
70	Set1 KD	30min	4
70	Set1 KD	30min	4
76	Set1 KD	30min	4
76	Set1 KD	30min	4
76	Set1 KD	30min	4
76	Set1 KD	30min	4
76	Set1 KD	30min	4
80	Set1 KD	30min	4
80	Set1 KD	30min	4
88	Set1 KD	30min	4
88	Set1 KD	30min	4
88	Set1 KD	30min	4
88	Set1 KD	30min	4
88	Set1 KD	30min	4
92	Set1 KD	30min	4
112	Set1 KD	30min	4
18	Set1 KD	30min	5
42	Set1 KD	30min	5
54	Set1 KD	30min	5
66	Set1 KD	30min	5
72	Set1 KD	30min	5
76	Set1 KD	30min	5
76	Set1 KD	30min	5
80	Set1 KD	30min	5
80	Set1 KD	30min	5
88	Set1 KD	30min	5
88	Set1 KD	30min	5
88	Set1 KD	30min	5
88	Set1 KD	30min	5
88	Set1 KD	30min	5
100	Set1 KD	30min	5
100	Set1 KD	30min	5
100	Set1 KD	30min	5
102	Set1 KD	30min	5
104	Set1 KD	30min	5
112	Set1 KD	30min	5
76	Set1 KD	0min	1
88	Set1 KD	0min	1
88	Set1 KD	0min	1
92	Set1 KD	0min	1
94	Set1 KD	0min	1
94	Set1 KD	0min	1
94	Set1 KD	0min	1
96	Set1 KD	0min	1
100	Set1 KD	0min	1
102	Set1 KD	0min	1
104	Set1 KD	0min	1
104	Set1 KD	0min	1
104	Set1 KD	0min	1
104	Set1 KD	0min	1
104	Set1 KD	0min	1
112	Set1 KD	0min	1
112	Set1 KD	0min	1
112	Set1 KD	0min	1
112	Set1 KD	0min	1
120	Set1 KD	0min	1
18	Set1 KD	0min	2
52	Set1 KD	0min	2
66	Set1 KD	0min	2
66	Set1 KD	0min	2
66	Set1 KD	0min	2
72	Set1 KD	0min	2
76	Set1 KD	0min	2
76	Set1 KD	0min	2
76	Set1 KD	0min	2
76	Set1 KD	0min	2
76	Set1 KD	0min	2
76	Set1 KD	0min	2
76	Set1 KD	0min	2
88	Set1 KD	0min	2
88	Set1 KD	0min	2
88	Set1 KD	0min	2
88	Set1 KD	0min	2
92	Set1 KD	0min	2
100	Set1 KD	0min	2
104	Set1 KD	0min	2
18	Set1 KD	0min	3
54	Set1 KD	0min	3
76	Set1 KD	0min	3
76	Set1 KD	0min	3
76	Set1 KD	0min	3
80	Set1 KD	0min	3
88	Set1 KD	0min	3
88	Set1 KD	0min	3
88	Set1 KD	0min	3
88	Set1 KD	0min	3
88	Set1 KD	0min	3
88	Set1 KD	0min	3
88	Set1 KD	0min	3
88	Set1 KD	0min	3
88	Set1 KD	0min	3
88	Set1 KD	0min	3
92	Set1 KD	0min	3
96	Set1 KD	0min	3
104	Set1 KD	0min	3
112	Set1 KD	0min	3
52	Set1 KD	0min	4
66	Set1 KD	0min	4
70	Set1 KD	0min	4
76	Set1 KD	0min	4
76	Set1 KD	0min	4
76	Set1 KD	0min	4
80	Set1 KD	0min	4
88	Set1 KD	0min	4
88	Set1 KD	0min	4
88	Set1 KD	0min	4
88	Set1 KD	0min	4
88	Set1 KD	0min	4
88	Set1 KD	0min	4
88	Set1 KD	0min	4
88	Set1 KD	0min	4
92	Set1 KD	0min	4
94	Set1 KD	0min	4
100	Set1 KD	0min	4
112	Set1 KD	0min	4
112	Set1 KD	0min	4
66	Set1 KD	0min	5
66	Set1 KD	0min	5
70	Set1 KD	0min	5
76	Set1 KD	0min	5
76	Set1 KD	0min	5
76	Set1 KD	0min	5
76	Set1 KD	0min	5
80	Set1 KD	0min	5
80	Set1 KD	0min	5
88	Set1 KD	0min	5
88	Set1 KD	0min	5
88	Set1 KD	0min	5
88	Set1 KD	0min	5
88	Set1 KD	0min	5
88	Set1 KD	0min	5
88	Set1 KD	0min	5
88	Set1 KD	0min	5
92	Set1 KD	0min	5
92	Set1 KD	0min	5
104	Set1 KD	0min	5
66	Attp40	30min	1
66	Attp40	30min	1
66	Attp40	30min	1
66	Attp40	30min	1
70	Attp40	30min	1
72	Attp40	30min	1
76	Attp40	30min	1
76	Attp40	30min	1
76	Attp40	30min	1
76	Attp40	30min	1
76	Attp40	30min	1
76	Attp40	30min	1
76	Attp40	30min	1
80	Attp40	30min	1
80	Attp40	30min	1
88	Attp40	30min	1
88	Attp40	30min	1
88	Attp40	30min	1
88	Attp40	30min	1
100	Attp40	30min	1
18	Attp40	30min	2
52	Attp40	30min	2
72	Attp40	30min	2
76	Attp40	30min	2
76	Attp40	30min	2
76	Attp40	30min	2
76	Attp40	30min	2
76	Attp40	30min	2
76	Attp40	30min	2
80	Attp40	30min	2
80	Attp40	30min	2
80	Attp40	30min	2
88	Attp40	30min	2
88	Attp40	30min	2
88	Attp40	30min	2
88	Attp40	30min	2
100	Attp40	30min	2
100	Attp40	30min	2
100	Attp40	30min	2
100	Attp40	30min	2
70	Attp40	30min	3
70	Attp40	30min	3
76	Attp40	30min	3
76	Attp40	30min	3
76	Attp40	30min	3
76	Attp40	30min	3
76	Attp40	30min	3
76	Attp40	30min	3
80	Attp40	30min	3
80	Attp40	30min	3
80	Attp40	30min	3
88	Attp40	30min	3
88	Attp40	30min	3
88	Attp40	30min	3
88	Attp40	30min	3
94	Attp40	30min	3
100	Attp40	30min	3
102	Attp40	30min	3
102	Attp40	30min	3
112	Attp40	30min	3
70	Attp40	30min	4
70	Attp40	30min	4
72	Attp40	30min	4
76	Attp40	30min	4
76	Attp40	30min	4
76	Attp40	30min	4
76	Attp40	30min	4
80	Attp40	30min	4
88	Attp40	30min	4
88	Attp40	30min	4
88	Attp40	30min	4
88	Attp40	30min	4
88	Attp40	30min	4
88	Attp40	30min	4
96	Attp40	30min	4
100	Attp40	30min	4
102	Attp40	30min	4
112	Attp40	30min	4
124	Attp40	30min	4
124	Attp40	30min	4
18	Attp40	30min	5
42	Attp40	30min	5
66	Attp40	30min	5
70	Attp40	30min	5
76	Attp40	30min	5
76	Attp40	30min	5
76	Attp40	30min	5
80	Attp40	30min	5
88	Attp40	30min	5
88	Attp40	30min	5
92	Attp40	30min	5
100	Attp40	30min	5
100	Attp40	30min	5
100	Attp40	30min	5
100	Attp40	30min	5
100	Attp40	30min	5
112	Attp40	30min	5
112	Attp40	30min	5
112	Attp40	30min	5
112	Attp40	30min	5
70	Attp40	0min	1
76	Attp40	0min	1
76	Attp40	0min	1
76	Attp40	0min	1
76	Attp40	0min	1
76	Attp40	0min	1
76	Attp40	0min	1
76	Attp40	0min	1
80	Attp40	0min	1
80	Attp40	0min	1
80	Attp40	0min	1
80	Attp40	0min	1
88	Attp40	0min	1
88	Attp40	0min	1
88	Attp40	0min	1
88	Attp40	0min	1
92	Attp40	0min	1
100	Attp40	0min	1
100	Attp40	0min	1
112	Attp40	0min	1
18	Attp40	0min	2
18	Attp40	0min	2
66	Attp40	0min	2
70	Attp40	0min	2
76	Attp40	0min	2
80	Attp40	0min	2
80	Attp40	0min	2
88	Attp40	0min	2
88	Attp40	0min	2
88	Attp40	0min	2
88	Attp40	0min	2
88	Attp40	0min	2
88	Attp40	0min	2
88	Attp40	0min	2
88	Attp40	0min	2
94	Attp40	0min	2
94	Attp40	0min	2
96	Attp40	0min	2
100	Attp40	0min	2
102	Attp40	0min	2
18	Attp40	0min	3
66	Attp40	0min	3
66	Attp40	0min	3
70	Attp40	0min	3
70	Attp40	0min	3
70	Attp40	0min	3
72	Attp40	0min	3
76	Attp40	0min	3
76	Attp40	0min	3
76	Attp40	0min	3
76	Attp40	0min	3
76	Attp40	0min	3
76	Attp40	0min	3
76	Attp40	0min	3
80	Attp40	0min	3
88	Attp40	0min	3
88	Attp40	0min	3
88	Attp40	0min	3
88	Attp40	0min	3
88	Attp40	0min	3
42	Attp40	0min	4
66	Attp40	0min	4
66	Attp40	0min	4
70	Attp40	0min	4
70	Attp40	0min	4
72	Attp40	0min	4
76	Attp40	0min	4
76	Attp40	0min	4
76	Attp40	0min	4
76	Attp40	0min	4
76	Attp40	0min	4
76	Attp40	0min	4
76	Attp40	0min	4
76	Attp40	0min	4
80	Attp40	0min	4
88	Attp40	0min	4
88	Attp40	0min	4
88	Attp40	0min	4
96	Attp40	0min	4
104	Attp40	0min	4
42	Attp40	0min	5
70	Attp40	0min	5
72	Attp40	0min	5
76	Attp40	0min	5
76	Attp40	0min	5
76	Attp40	0min	5
76	Attp40	0min	5
76	Attp40	0min	5
76	Attp40	0min	5
80	Attp40	0min	5
88	Attp40	0min	5
88	Attp40	0min	5
88	Attp40	0min	5
88	Attp40	0min	5
88	Attp40	0min	5
88	Attp40	0min	5
88	Attp40	0min	5
92	Attp40	0min	5
94	Attp40	0min	5
100	Attp40	0min	5

### Sheet: Rep6
Survival Time on TM, hr	Genotype	Heat shock	Vial
18	Set1 KD	30min	1
42	Set1 KD	30min	1
76	Set1 KD	30min	1
76	Set1 KD	30min	1
80	Set1 KD	30min	1
88	Set1 KD	30min	1
88	Set1 KD	30min	1
88	Set1 KD	30min	1
88	Set1 KD	30min	1
88	Set1 KD	30min	1
88	Set1 KD	30min	1
92	Set1 KD	30min	1
96	Set1 KD	30min	1
96	Set1 KD	30min	1
100	Set1 KD	30min	1
102	Set1 KD	30min	1
104	Set1 KD	30min	1
104	Set1 KD	30min	1
112	Set1 KD	30min	1
112	Set1 KD	30min	1
18	Set1 KD	30min	2
18	Set1 KD	30min	2
70	Set1 KD	30min	2
70	Set1 KD	30min	2
76	Set1 KD	30min	2
76	Set1 KD	30min	2
88	Set1 KD	30min	2
88	Set1 KD	30min	2
88	Set1 KD	30min	2
88	Set1 KD	30min	2
88	Set1 KD	30min	2
92	Set1 KD	30min	2
92	Set1 KD	30min	2
94	Set1 KD	30min	2
96	Set1 KD	30min	2
96	Set1 KD	30min	2
96	Set1 KD	30min	2
96	Set1 KD	30min	2
100	Set1 KD	30min	2
112	Set1 KD	30min	2
18	Set1 KD	30min	3
42	Set1 KD	30min	3
66	Set1 KD	30min	3
66	Set1 KD	30min	3
66	Set1 KD	30min	3
70	Set1 KD	30min	3
70	Set1 KD	30min	3
76	Set1 KD	30min	3
76	Set1 KD	30min	3
76	Set1 KD	30min	3
88	Set1 KD	30min	3
88	Set1 KD	30min	3
88	Set1 KD	30min	3
88	Set1 KD	30min	3
88	Set1 KD	30min	3
94	Set1 KD	30min	3
96	Set1 KD	30min	3
102	Set1 KD	30min	3
112	Set1 KD	30min	3
112	Set1 KD	30min	3
76	Set1 KD	30min	4
80	Set1 KD	30min	4
80	Set1 KD	30min	4
80	Set1 KD	30min	4
88	Set1 KD	30min	4
88	Set1 KD	30min	4
88	Set1 KD	30min	4
88	Set1 KD	30min	4
88	Set1 KD	30min	4
88	Set1 KD	30min	4
88	Set1 KD	30min	4
88	Set1 KD	30min	4
88	Set1 KD	30min	4
92	Set1 KD	30min	4
92	Set1 KD	30min	4
92	Set1 KD	30min	4
96	Set1 KD	30min	4
96	Set1 KD	30min	4
96	Set1 KD	30min	4
100	Set1 KD	30min	4
80	Set1 KD	30min	5
88	Set1 KD	30min	5
92	Set1 KD	30min	5
94	Set1 KD	30min	5
94	Set1 KD	30min	5
96	Set1 KD	30min	5
100	Set1 KD	30min	5
100	Set1 KD	30min	5
100	Set1 KD	30min	5
100	Set1 KD	30min	5
102	Set1 KD	30min	5
102	Set1 KD	30min	5
104	Set1 KD	30min	5
112	Set1 KD	30min	5
112	Set1 KD	30min	5
112	Set1 KD	30min	5
112	Set1 KD	30min	5
112	Set1 KD	30min	5
116	Set1 KD	30min	5
120	Set1 KD	30min	5
80	Set1 KD	0min	1
88	Set1 KD	0min	1
96	Set1 KD	0min	1
96	Set1 KD	0min	1
100	Set1 KD	0min	1
100	Set1 KD	0min	1
102	Set1 KD	0min	1
102	Set1 KD	0min	1
104	Set1 KD	0min	1
104	Set1 KD	0min	1
104	Set1 KD	0min	1
112	Set1 KD	0min	1
112	Set1 KD	0min	1
112	Set1 KD	0min	1
112	Set1 KD	0min	1
112	Set1 KD	0min	1
112	Set1 KD	0min	1
118	Set1 KD	0min	1
118	Set1 KD	0min	1
122	Set1 KD	0min	1
80	Set1 KD	0min	2
88	Set1 KD	0min	2
88	Set1 KD	0min	2
88	Set1 KD	0min	2
88	Set1 KD	0min	2
92	Set1 KD	0min	2
94	Set1 KD	0min	2
94	Set1 KD	0min	2
96	Set1 KD	0min	2
100	Set1 KD	0min	2
100	Set1 KD	0min	2
100	Set1 KD	0min	2
102	Set1 KD	0min	2
102	Set1 KD	0min	2
102	Set1 KD	0min	2
112	Set1 KD	0min	2
112	Set1 KD	0min	2
112	Set1 KD	0min	2
112	Set1 KD	0min	2
112	Set1 KD	0min	2
66	Set1 KD	0min	3
76	Set1 KD	0min	3
88	Set1 KD	0min	3
88	Set1 KD	0min	3
88	Set1 KD	0min	3
88	Set1 KD	0min	3
88	Set1 KD	0min	3
92	Set1 KD	0min	3
92	Set1 KD	0min	3
94	Set1 KD	0min	3
96	Set1 KD	0min	3
100	Set1 KD	0min	3
100	Set1 KD	0min	3
104	Set1 KD	0min	3
104	Set1 KD	0min	3
104	Set1 KD	0min	3
112	Set1 KD	0min	3
112	Set1 KD	0min	3
112	Set1 KD	0min	3
112	Set1 KD	0min	3
80	Set1 KD	0min	4
80	Set1 KD	0min	4
88	Set1 KD	0min	4
92	Set1 KD	0min	4
94	Set1 KD	0min	4
96	Set1 KD	0min	4
96	Set1 KD	0min	4
100	Set1 KD	0min	4
100	Set1 KD	0min	4
100	Set1 KD	0min	4
104	Set1 KD	0min	4
104	Set1 KD	0min	4
112	Set1 KD	0min	4
112	Set1 KD	0min	4
112	Set1 KD	0min	4
112	Set1 KD	0min	4
112	Set1 KD	0min	4
112	Set1 KD	0min	4
112	Set1 KD	0min	4
112	Set1 KD	0min	4
66	Set1 KD	0min	5
88	Set1 KD	0min	5
94	Set1 KD	0min	5
94	Set1 KD	0min	5
100	Set1 KD	0min	5
100	Set1 KD	0min	5
100	Set1 KD	0min	5
102	Set1 KD	0min	5
102	Set1 KD	0min	5
102	Set1 KD	0min	5
104	Set1 KD	0min	5
104	Set1 KD	0min	5
112	Set1 KD	0min	5
112	Set1 KD	0min	5
112	Set1 KD	0min	5
112	Set1 KD	0min	5
112	Set1 KD	0min	5
112	Set1 KD	0min	5
116	Set1 KD	0min	5
118	Set1 KD	0min	5
18	Attp40	30min	1
18	Attp40	30min	1
80	Attp40	30min	1
88	Attp40	30min	1
88	Attp40	30min	1
96	Attp40	30min	1
100	Attp40	30min	1
100	Attp40	30min	1
100	Attp40	30min	1
100	Attp40	30min	1
100	Attp40	30min	1
102	Attp40	30min	1
104	Attp40	30min	1
112	Attp40	30min	1
112	Attp40	30min	1
112	Attp40	30min	1
112	Attp40	30min	1
112	Attp40	30min	1
112	Attp40	30min	1
112	Attp40	30min	1
66	Attp40	30min	2
66	Attp40	30min	2
80	Attp40	30min	2
92	Attp40	30min	2
92	Attp40	30min	2
96	Attp40	30min	2
100	Attp40	30min	2
102	Attp40	30min	2
102	Attp40	30min	2
104	Attp40	30min	2
104	Attp40	30min	2
112	Attp40	30min	2
112	Attp40	30min	2
112	Attp40	30min	2
112	Attp40	30min	2
112	Attp40	30min	2
112	Attp40	30min	2
112	Attp40	30min	2
120	Attp40	30min	2
144	Attp40	30min	2
42	Attp40	30min	3
42	Attp40	30min	3
70	Attp40	30min	3
72	Attp40	30min	3
88	Attp40	30min	3
88	Attp40	30min	3
88	Attp40	30min	3
92	Attp40	30min	3
100	Attp40	30min	3
102	Attp40	30min	3
104	Attp40	30min	3
112	Attp40	30min	3
112	Attp40	30min	3
112	Attp40	30min	3
112	Attp40	30min	3
116	Attp40	30min	3
118	Attp40	30min	3
122	Attp40	30min	3
128	Attp40	30min	3
136	Attp40	30min	3
18	Attp40	30min	4
42	Attp40	30min	4
52	Attp40	30min	4
66	Attp40	30min	4
66	Attp40	30min	4
66	Attp40	30min	4
70	Attp40	30min	4
76	Attp40	30min	4
88	Attp40	30min	4
88	Attp40	30min	4
88	Attp40	30min	4
92	Attp40	30min	4
96	Attp40	30min	4
96	Attp40	30min	4
100	Attp40	30min	4
100	Attp40	30min	4
100	Attp40	30min	4
104	Attp40	30min	4
104	Attp40	30min	4
118	Attp40	30min	4
42	Attp40	30min	5
42	Attp40	30min	5
42	Attp40	30min	5
66	Attp40	30min	5
76	Attp40	30min	5
76	Attp40	30min	5
80	Attp40	30min	5
92	Attp40	30min	5
100	Attp40	30min	5
100	Attp40	30min	5
100	Attp40	30min	5
102	Attp40	30min	5
104	Attp40	30min	5
112	Attp40	30min	5
112	Attp40	30min	5
112	Attp40	30min	5
112	Attp40	30min	5
118	Attp40	30min	5
122	Attp40	30min	5
124	Attp40	30min	5
18	Attp40	0min	1
42	Attp40	0min	1
66	Attp40	0min	1
72	Attp40	0min	1
76	Attp40	0min	1
78	Attp40	0min	1
80	Attp40	0min	1
80	Attp40	0min	1
88	Attp40	0min	1
88	Attp40	0min	1
88	Attp40	0min	1
88	Attp40	0min	1
88	Attp40	0min	1
88	Attp40	0min	1
88	Attp40	0min	1
88	Attp40	0min	1
88	Attp40	0min	1
94	Attp40	0min	1
96	Attp40	0min	1
96	Attp40	0min	1
18	Attp40	0min	2
42	Attp40	0min	2
70	Attp40	0min	2
76	Attp40	0min	2
88	Attp40	0min	2
96	Attp40	0min	2
100	Attp40	0min	2
100	Attp40	0min	2
100	Attp40	0min	2
100	Attp40	0min	2
100	Attp40	0min	2
102	Attp40	0min	2
102	Attp40	0min	2
102	Attp40	0min	2
112	Attp40	0min	2
112	Attp40	0min	2
112	Attp40	0min	2
112	Attp40	0min	2
112	Attp40	0min	2
120	Attp40	0min	2
18	Attp40	0min	3
42	Attp40	0min	3
76	Attp40	0min	3
76	Attp40	0min	3
80	Attp40	0min	3
88	Attp40	0min	3
88	Attp40	0min	3
88	Attp40	0min	3
88	Attp40	0min	3
88	Attp40	0min	3
94	Attp40	0min	3
96	Attp40	0min	3
100	Attp40	0min	3
102	Attp40	0min	3
104	Attp40	0min	3
104	Attp40	0min	3
112	Attp40	0min	3
112	Attp40	0min	3
112	Attp40	0min	3
112	Attp40	0min	3
66	Attp40	0min	4
88	Attp40	0min	4
88	Attp40	0min	4
88	Attp40	0min	4
88	Attp40	0min	4
88	Attp40	0min	4
88	Attp40	0min	4
92	Attp40	0min	4
92	Attp40	0min	4
92	Attp40	0min	4
94	Attp40	0min	4
94	Attp40	0min	4
96	Attp40	0min	4
102	Attp40	0min	4
102	Attp40	0min	4
104	Attp40	0min	4
112	Attp40	0min	4
112	Attp40	0min	4
112	Attp40	0min	4
122	Attp40	0min	4
80	Attp40	0min	5
88	Attp40	0min	5
88	Attp40	0min	5
88	Attp40	0min	5
92	Attp40	0min	5
92	Attp40	0min	5
94	Attp40	0min	5
100	Attp40	0min	5
100	Attp40	0min	5
102	Attp40	0min	5
104	Attp40	0min	5
112	Attp40	0min	5
112	Attp40	0min	5
112	Attp40	0min	5
112	Attp40	0min	5
112	Attp40	0min	5
112	Attp40	0min	5
112	Attp40	0min	5
122	Attp40	0min	5
124	Attp40	0min	5

### Sheet: Rep7
Survival Time on TM, hr	Genotype	Heat shock	Vial
