## Supplementary table 2 for "A *Drosophila* screen identifies a role for histone methylation in ER stress preconditioning"

### Sheet: Sheet1
location	FBgn	Fly Gene	Variant Type	Distance from Gene, bp	allele1	allele0	af	p_score	p_score_log2
3L_18921749_SNP	FBgn0052204	CG32204	INTRON	0	T	G	0.058	1.39833e-06	19.4479
3L_7834139_SNP	FBgn0016694	Pdp1	INTRON	0	C	T	0.115	4.97258e-06	17.6176
3R_22456421_SNP	FBgn0039440	TwdlJ	SYNONYMOUS_CODING	0	A	C	0.4	5.13193e-06	17.5721
3L_11844593_SNP	FBgn0266100	CG44837	UTR_3_PRIME	0	T	C	0.437	6.79751e-06	17.1666
3L_11739710_SNP	FBgn0036202	loaf	INTRON	0	A	C	0.476	7.68905e-06	16.9888
3L_847292_SNP	FBgn0035168	Cep290	INTRON	0	T	G	0.229	1.26709e-05	16.2681
3L_11739805_SNP	FBgn0036202	loaf	INTRON	0	A	G	0.459	1.32037e-05	16.2087
3L_847301_SNP	FBgn0035168	Cep290	INTRON	0	A	T	0.232	1.40404e-05	16.1201
3L_847302_SNP	FBgn0035168	Cep290	INTRON	0	T	G	0.232	1.40404e-05	16.1201
3L_11739845_SNP	FBgn0036202	loaf	INTRON	0	A	G	0.451	1.51265e-05	16.0126
3L_827628_SNP	FBgn0266694	CR45184	INTRON	0	A	G	0.386	1.53395e-05	15.9924
3R_21564237_SNP	FBgn0051092	LpR2	INTRON	0	A	C	0.266	1.57346e-05	15.9557
3L_847287_SNP	FBgn0035168	Cep290	INTRON	0	A	C	0.234	1.61812e-05	15.9153
3L_7833763_SNP	FBgn0016694	Pdp1	INTRON	0	T	C	0.136	1.6264e-05	15.908
3L_7833768_SNP	FBgn0016694	Pdp1	INTRON	0	A	T	0.157	1.65157e-05	15.8858
2R_10860529_SNP	FBgn0033987	ckn	INTRON	0	A	G	0.152	1.73434e-05	15.8153
3L_7834140_SNP	FBgn0016694	Pdp1	INTRON	0	T	C	0.117	1.80072e-05	15.7611
3L_827631_INS	FBgn0266694	CR45184	INTRON	0	T	TT	0.384	1.81686e-05	15.7482
3L_7833774_SNP	FBgn0016694	Pdp1	INTRON	0	C	G	0.158	1.84041e-05	15.7296
3L_11739803_SNP	FBgn0036202	loaf	INTRON	0	T	C	0.455	2.11071e-05	15.5319
3L_18921598_SNP	FBgn0052204	CG32204	INTRON	0	A	G	0.091	2.32175e-05	15.3944
3L_7833082_SNP	FBgn0016694	Pdp1	INTRON	0	A	C	0.129	2.52669e-05	15.2724
3L_827637_SNP	FBgn0035162	Sf3b3	INTRON	0	C	T	0.388	2.66965e-05	15.193
3R_26105856_SNP	FBgn0010113	hdc	SYNONYMOUS_CODING	0	T	C	0.316	2.82541e-05	15.1112
X_5579121_SNP	FBgn0029789	PGAP1	DOWNSTREAM	165	C	T	0.262	2.90981e-05	15.0687
3L_11844599_SNP	FBgn0266100	CG44837	UTR_3_PRIME	0	G	T	0.42	3.04027e-05	15.0054
3L_826648_SNP	FBgn0266694	CR45184	DOWNSTREAM	72	A	G	0.383	3.12723e-05	14.9648
3L_7833775_SNP	FBgn0016694	Pdp1	INTRON	0	T	C	0.152	3.21078e-05	14.9267
3L_8039095_SNP	FBgn0011817	nmo	INTRON	0	A	G	0.204	3.4208e-05	14.8353
3L_11844467_DEL	FBgn0266100	CG44837	UTR_3_PRIME	0	GAATATCTAAAGAAAAAG	G	0.454	4.12452e-05	14.5654
3L_11739620_SNP	FBgn0036202	loaf	INTRON	0	C	T	0.335	4.25568e-05	14.5203
3R_18793180_SNP	FBgn0051281	Tpl94D	UTR_3_PRIME	0	C	T	0.344	4.35804e-05	14.486
3L_18922448_SNP	FBgn0052204	CG32204	INTRON	0	A	C	0.06	4.39403e-05	14.4741
3L_11739810_DEL	FBgn0036202	loaf	INTRON	0	G	GCATCCCCGTAGTTAAAAACATGTCAG	0.352	4.40324e-05	14.4711
2L_7373235_SNP	FBgn0031903	Wnt10	INTRON	0	T	C	0.403	4.55965e-05	14.4207
X_9758609_SNP	FBgn0019929	Ser7	UPSTREAM	657	A	G	0.248	4.64042e-05	14.3954
3L_826275_SNP	FBgn0266694	CR45184	DOWNSTREAM	445	C	T	0.405	4.6559e-05	14.3906
3R_21598280_SNP	FBgn0039367	CG17197	DOWNSTREAM	776	T	C	0.167	4.69632e-05	14.3781
3L_11739772_SNP	FBgn0036202	loaf	INTRON	0	A	T	0.344	4.82546e-05	14.339
3R_26160933_SNP	FBgn0010113	hdc	INTRON	0	T	C	0.398	5.01552e-05	14.2832
3L_9666032_SNP	FBgn0016081	fry	INTRON	0	A	C	0.337	5.21441e-05	14.2271
2L_12842191_DEL	FBgn0266306	CR44971	DOWNSTREAM	297	T	TATTT	0.096	5.29747e-05	14.2043
2L_10649589_SNP	FBgn0265264	CG17097	SYNONYMOUS_CODING	0	T	C	0.195	5.36768e-05	14.1853
3R_24950044_SNP	FBgn0039637	Ctl2	INTRON	0	T	A	0.392	5.44895e-05	14.1637
3R_18835950_SNP	FBgn0085404	CG34375	INTRON	0	T	C	0.088	5.89124e-05	14.0511
2L_7373237_SNP	FBgn0031903	Wnt10	INTRON	0	A	G	0.416	5.90417e-05	14.0479
3R_23228536_SNP	FBgn0016061	side	INTRON	0	T	C	0.096	6.02783e-05	14.018
3R_13589845_SNP	FBgn0038542	TyrR	UPSTREAM	935	T	C	0.133	6.15389e-05	13.9881
3L_11739627_SNP	FBgn0036202	loaf	INTRON	0	T	G	0.346	6.15568e-05	13.9877
X_3364999_SNP	FBgn0029662	CG12206	INTRON	0	G	A	0.09	6.203e-05	13.9767
3R_21564407_DEL	FBgn0051092	LpR2	INTRON	0	T	TTTACAACTCTCAATTAAGGCTGCAAAGTATATTGT	0.26	6.20659e-05	13.9758
X_9758595_SNP	FBgn0019929	Ser7	UPSTREAM	671	T	A	0.238	6.20962e-05	13.9751
3R_15763320_SNP	FBgn0038755	Hs6st	SYNONYMOUS_CODING	0	A	G	0.353	6.24287e-05	13.9674
3L_9666031_SNP	FBgn0016081	fry	INTRON	0	T	C	0.339	6.29554e-05	13.9553
3L_11739854_SNP	FBgn0036202	loaf	INTRON	0	T	C	0.497	6.4147e-05	13.9283
3L_7558122_SNP	FBgn0035798	frac	INTRON	0	T	C	0.453	6.91718e-05	13.8195
3R_23226606_SNP	FBgn0016061	side	INTRON	0	A	G	0.16	6.92301e-05	13.8182
3R_22455477_SNP	FBgn0039440	TwdlJ	UPSTREAM	163	C	T	0.5	7.10848e-05	13.7801
3L_7834079_SNP	FBgn0016694	Pdp1	INTRON	0	A	T	0.13	7.11666e-05	13.7784
3L_7833497_SNP	FBgn0016694	Pdp1	INTRON	0	C	G	0.139	7.22502e-05	13.7566
2R_8427933_SNP	FBgn0011592	fra	INTRON	0	A	T	0.067	7.34897e-05	13.7321
3R_23079911_SNP	FBgn0011289	TfIIA-L	INTRON	0	T	C	0.085	7.55771e-05	13.6917
3R_12845580_SNP	FBgn0038467	AdSL	SYNONYMOUS_CODING	0	A	G	0.222	7.55933e-05	13.6914
3L_18917367_SNP	FBgn0052204	CG32204	SYNONYMOUS_CODING	0	G	A	0.196	7.6523e-05	13.6737
2L_7373543_SNP	FBgn0031903	Wnt10	INTRON	0	A	G	0.312	7.72551e-05	13.66
X_5325619_SNP	FBgn0029766	CG15784	NON_SYNONYMOUS_CODING	0	C	G	0.084	7.89302e-05	13.6291
2L_8325110_SNP	FBgn0032021	CG7781	UTR_5_PRIME	0	T	G	0.061	7.89695e-05	13.6283
3R_12845493_SNP	FBgn0038467	AdSL	SYNONYMOUS_CODING	0	T	C	0.122	8.00455e-05	13.6088
3R_26661201_SNP	FBgn0039804	CG15544	INTRON	0	G	A	0.467	8.17074e-05	13.5792
3L_6496851_SNP	FBgn0020251	sfl	INTRON	0	C	T	0.232	8.2021e-05	13.5736
2L_12842181_INS	FBgn0266306	CR44971	DOWNSTREAM	287	CCT	C	0.099	8.41371e-05	13.5369
3L_11895058_SNP	FBgn0266100	CG44837	INTRON	0	C	A	0.331	8.51084e-05	13.5203
3R_23979356_SNP	FBgn0085383	CG34354	INTRON	0	C	A	0.464	8.79617e-05	13.4728
3R_21598144_SNP	FBgn0039367	CG17197	DOWNSTREAM	912	A	G	0.287	8.80213e-05	13.4718
2L_13223502_SNP	FBgn0032488	CG16812	SYNONYMOUS_CODING	0	C	T	0.163	9.02395e-05	13.4359
2L_7372636_SNP	FBgn0031903	Wnt10	INTRON	0	A	T	0.331	9.07638e-05	13.4275
2R_18439583_SNP	FBgn0003175	px	INTRON	0	A	T	0.222	9.18711e-05	13.41
2L_1122115_SNP	FBgn0016926	Pino	INTRON	0	T	C	0.153	9.28553e-05	13.3947
2R_3419394_SNP	FBgn0033188	Drat	INTRON	0	T	C	0.054	9.38676e-05	13.379
2L_1392657_SNP	FBgn0002543	robo2	INTRON	0	G	A	0.291	9.65782e-05	13.3379
3L_7834629_SNP	FBgn0016694	Pdp1	INTRON	0	A	G	0.129	9.8228e-05	13.3135
