## Supplementary table 3 for "A *Drosophila* screen identifies a role for histone methylation in ER stress preconditioning"

### Sheet: Sheet1
Functional Group	Term Name	p-value	enrichment score	# of genes	FBgns
GO:0018024	histone-lysine N-methyltransferase activity	0.0161006	0.640783	5	FBgn0039559;FBgn0040372;FBgn0037841;FBgn0005386;FBgn0030486
GO:0016500	protein-hormone receptor activity	0.0249198	0.612907	5	FBgn0039354;FBgn0016650;FBgn0085440;FBgn0036278;FBgn0003255
GO:0005616	larval serum protein complex	0.0307872	0.598451	5	FBgn0002563;FBgn0002564;FBgn0036410;FBgn0002562;FBgn0002565
GO:0051568	histone H3-K4 methylation	0.0215964	0.572927	6	FBgn0032030;FBgn0040066;FBgn0036973;FBgn0000139;FBgn0003862;FBgn0260749
GO:0030530	heterogeneous nuclear ribonucleoprotein complex	0.0116506	0.567995	5	FBgn0038826;FBgn0004401;FBgn0036496;FBgn0050122;FBgn0001215
GO:0000075	cell cycle checkpoint	0.0299694	0.552919	6	FBgn0019686;FBgn0003479;FBgn0002901;FBgn0261278;FBgn0045035;FBgn0004367
GO:0048188	Set1C/COMPASS complex	0.0166983	0.548621	7	FBgn0032030;FBgn0040066;FBgn0039904;FBgn0036973;FBgn0000139;FBgn0030121;FBgn0032293
GO:0008016	regulation of heart contraction	0.00874735	0.548365	6	FBgn0262593;FBgn0039007;FBgn0000721;FBgn0039722;FBgn0000535;FBgn0086782
GO:0000187	activation of MAPK activity	0.0370551	0.539377	6	FBgn0005592;FBgn0030613;FBgn0261524;FBgn0014135;FBgn0025743;FBgn0010433
GO:0045926	negative regulation of growth	0.0150933	0.521338	6	FBgn0001075;FBgn0036666;FBgn0026379;FBgn0262081;FBgn0041171;FBgn0039668
GO:0007141	male meiosis I	0.0158768	0.51876	8	FBgn0011569;FBgn0002781;FBgn0002842;FBgn0011207;FBgn0014342;FBgn0004372;FBgn0086350;FBgn0004106
