## Supplementary table 4 for "A *Drosophila* screen identifies a role for histone methylation in ER stress preconditioning"

### Sheet: Sheet1
Biological Replicate	Genotype	Timepoint	Hsp70, dCt	2^-ddCT, Hsp70	Hsp26, dCt	2^-ddCT, Hsp26	Hsp83, dCt	2^-ddCT, Hsp83	Sil1, dCt	2^-ddCT, Sil1	Ug37A3, dCt	2^-ddCT, Ug37A3	GstD2, dCt	2^-ddCT, GstD2	Set1, dCt	2^-ddCT, Set1
52	Attp40	No Treatment	6.24078	1.43885	5.42021	0.801434	2.28152	1.01125	7.14587	1.16279	8.54561	1.35728	7.43275	0.882139	0.0810982	0.945338			* Reporting average of technical replicates
53	Attp40	No Treatment	7.02997	0.832615	4.71508	1.30657	2.1002	1.14668	7.15569	1.1549	10.4718	0.357139	6.45055	1.74264	-0.0647387	1.0459
54	Attp40	No Treatment	7.02633	0.834719	5.16731	0.954988	2.51125	0.862387	7.78882	0.744653	7.94159	2.06298	7.87218	0.650511	-0.0163595	1.0114
Mean				1.03567		1.021		1.00667		1.021		1.259		1.092		1.00067
Standard deviation				0.349298		0.259376		0.142549		0.239057		0.857212		0.575492		0.0512868
57	Attp40	Heat shock	-4.67778	2785.03	-1.99233	136.542	-0.804514	8.58711	8.00057	0.643002	8.84192	1.10527	8.60445	0.39158	—	—
58	Attp40	Heat shock	-5.0102	3506.7	-2.15155	152.474	-1.51032	14.006	7.88522	0.696521	7.9161	2.09975	9.20017	0.259114	—	—
59	Attp40	Heat shock	-4.79422	3019.13	-1.72958	113.807	-1.09503	10.5027	6.90149	1.37742	8.52894	1.37305	8.20678	0.515858	—	—
Mean				3103.62		134.274		11.032		0.905667		1.526		0.389
Standard deviation				368.177		19.433		2.74796		0.409079		0.514843		0.128526
62	Attp40	post recovery	-2.17082	489.959	0.390363	26.182	0.821192	2.78266	6.88969	1.38873	7.95632	2.04203	5.63813	3.06035	—	—
63	Attp40	post recovery	-1.88294	401.328	-0.681453	55.0366	0.733455	2.95714	6.17365	2.28123	5.00749	15.767	3.36422	14.8008	—	—
64	Attp40	post recovery	-1.38003	283.21	0.823568	19.3908	0.97809	2.49591	6.45563	1.87623	7.95993	2.03692	4.65761	6.03859	—	—
Mean				391.499		33.5367		2.74533		1.84867		6.61533		7.96667
Standard deviation				103.724		18.9269		0.232797		0.446628		7.92558		6.10325
67	Attp40	ER stress	4.89004	3.66969	4.47881	1.53907	2.26083	1.02586	4.57171	6.92471	7.76382	2.3335	4.93304	4.98911	—	—
68	Attp40	ER stress	6.45292	1.24209	4.26617	1.78348	2.65678	0.779642	4.68301	6.41056	6.94044	4.12926	5.77493	2.78348	—	—
69	Attp40	ER stress	6.98123	0.861223	6.12383	0.492105	2.81337	0.699448	4.24576	8.68002	5.9612	8.14052	5.30168	3.86413	—	—
Mean				1.92433		1.27133		0.835		7.33867		4.868		3.87867
Standard deviation				1.52375		0.68586		0.170297		1.18972		2.9732		1.10307
72	Attp40	ER + heat shock	7.86427	0.466976	5.32489	0.856172	2.17452	1.0891	4.35328	8.05665	5.91343	8.41458	5.01061	4.72794	—	—
73	Attp40	ER + heat shock	6.48545	1.2144	5.24246	0.906518	1.96499	1.25934	4.6944	6.36016	6.54864	5.41768	4.60848	6.24777	—	—
74	Attp40	ER + heat shock	6.84385	0.947271	5.48755	0.764886	2.31314	0.989327	4.53346	7.11076	7.23836	3.35884	3.85587	10.5265	—	—
Mean				0.876		0.842667		1.11233		7.176		5.73067		7.16767
Standard deviation				0.378527		0.0719328		0.136504		0.850365		2.54246		3.0069
77	Set1i	No Treatment	5.23101	2.3261	4.43925	1.41261	1.74158	1.86952	5.20382	3.21791	8.70713	0.564431	8.63527	0.888523	1.20979	0.432331
78	Set1i	No Treatment	7.38153	0.52391	5.91476	0.507985	2.49294	1.11057	7.06428	0.886177	8.14287	0.834585	8.52359	0.960032	1.30863	0.403704
79	Set1i	No Treatment	6.73423	0.820568	4.45884	1.39356	3.69823	0.481638	8.40174	0.350675	6.796	2.12284	8.23539	1.17232	1.0359	0.48771
Mean				1.22367		1.105		1.15433		1.485		1.174		1.007		0.441333
Standard deviation				0.96613		0.517104		0.695014		1.52447		0.832953		0.147238		0.0427707
82	Set1i	Heat shock	-4.98858	2773.53	-1.55109	89.8039	-0.91637	11.7992	7.67918	0.578652	7.54931	1.25936	9.59412	0.457115	—	—
83	Set1i	Heat shock	-4.7959	2426.78	-1.98223	121.082	-0.833985	11.1443	7.21814	0.796533	7.09184	1.72927	8.01232	1.36834	—	—
84	Set1i	Heat shock	-3.7322	1160.98	-1.97941	120.846	-0.996581	12.4738	7.27638	0.765019	6.98521	1.86192	7.41322	2.07273	—	—
Mean				2120.43		110.577		11.8057		0.713667		1.61667		1.29933
Standard deviation				848.804		17.9906		0.665025		0.117717		0.316806		0.810185
87	Set1i	post recovery	-1.76807	297.55	1.77209	8.97262	0.46714	4.52247	6.44526	1.36102	7.36196	1.434	5.98711	5.56987	—	—
88	Set1i	post recovery	-1.33763	220.794	1.62272	9.95135	0.841573	3.48867	6.66639	1.16761	6.50355	2.59989	5.43998	8.13851	—	—
89	Set1i	post recovery	-0.844736	156.895	0.978245	15.5557	0.876135	3.40608	6.14042	1.68124	6.77757	2.15014	5.51734	7.7136	—	—
Mean				225.08		11.4933		3.80567		1.40333		2.06133		7.141
Standard deviation				70.4254		3.55219		0.621749		0.259107		0.588035		1.37702
92	Set1i	ER stress	6.12595	1.2509	4.52632	1.32988	2.1064	1.45181	5.42514	2.76026	5.55052	5.03323	5.51747	7.71293	—	—
93	Set1i	ER stress	5.94091	1.42209	5.03512	0.934649	2.72473	0.945743	5.49451	2.63067	5.91975	3.8967	4.53105	15.2813	—	—
94	Set1i	ER stress	5.10816	2.53285	5.10875	0.888144	2.91057	0.831437	5.91854	1.96075	5.87329	4.02424	4.9122	11.7334	—	—
Mean				1.73533		1.051		1.07633		2.45067		4.318		11.5757
Standard deviation				0.696071		0.242761		0.330379		0.428941		0.622456		3.78645
97	Set1i	ER + heat shock	5.45916	1.98586	4.32764	1.52624	2.1225	1.43569	5.31915	2.97067	5.74873	4.3871	4.34152	17.4267	—	—
98	Set1i	ER + heat shock	6.16151	1.22045	5.0413	0.930651	2.20942	1.35175	5.30989	2.9898	4.74224	8.81382	4.15608	19.817	—	—
99	Set1i	ER + heat shock	6.83918	0.762996	5.15782	0.858443	2.90239	0.836166	5.72508	2.24213	5.35528	5.76263	3.8795	24.0048	—	—
Mean				1.323		1.105		1.208		2.73433		6.32133		20.4163
Standard deviation				0.617972		0.366419		0.324888		0.426479		2.2657		3.3297
* Reporting average of technical replicates
